# Detection of low-density *Plasmodium falciparum* infections using amplicon deep sequencing

**DOI:** 10.1101/453472

**Authors:** Angela M. Early, Rachel F. Daniels, Timothy M. Farrell, Jonna Grimsby, Sarah K. Volkman, Dyann F. Wirth, Bronwyn L. MacInnis, Daniel E. Neafsey

## Abstract

**Background:** Deep sequencing of targeted genomic regions is becoming a common tool for understanding the dynamics and complexity of *Plasmodium* infections, but its lower limit of detection is currently unknown. Here, a new amplicon analysis tool, the Parallel Amplicon Sequencing Error Correction (PASEC) pipeline, is used to evaluate the performance of amplicon sequencing on low-density *Plasmodium* DNA samples. Illumina-based sequencing of two *P. falciparum* genomic regions (*CSP* and *SERA2*) was performed on two types of samples: *in vitro* DNA mixtures mimicking low-density infections (1-200 genomes/μl) and extracted blood spots from a combination of symptomatic and asymptomatic individuals (44-653,080 parasites/μl). Three additional analysis tools—DADA2, HaplotypR, and SeekDeep—were applied to both datasets and the precision and sensitivity of each tool were evaluated.

**Results:** Amplicon sequencing can contend with low-density samples, showing reasonable detection accuracy down to a concentration of 5 *Plasmodium* genomes/μl. Due to increased stochasticity and background noise, however, all four tools showed reduced sensitivity and precision on samples with very low parasitemia (<5 copies/μl) or low read count (<100 reads per amplicon). PASEC could distinguish major from minor haplotypes with an accuracy of 90% in samples with at least 30 *Plasmodium* genomes/μl, but only 61% at low *Plasmodium* concentrations (<5 genomes/μl) and 46% at very low read counts (<25 reads per amplicon). The four tools were additionally used on a panel of extracted parasite-positive blood spots from natural malaria infections. While all four identified concordant patterns of complexity of infection (COI) across four sub-Saharan African countries, the COI values obtained for individual samples differed in some cases.

**Conclusions:** Amplicon deep sequencing can be used to determine the complexity and diversity of low-density *Plasmodium* infections. Despite differences in their approach, four state-of-the-art tools resolved known haplotype mixtures with similar sensitivity and precision. Researchers can therefore choose from multiple robust approaches for analyzing amplicon data, however, error filtration approaches should not be uniformly applied across samples of varying parasitemia. Samples with very low parasitemia and very low read count have higher false positive rates and call for read count thresholds that are higher than current recommendations.
