## Supplemental File 3 for "Detection of low-density *Plasmodium falciparum* infections using amplicon deep sequencing": supp_file_2B-haplotypR-amplicons_file.txt

MarkerID	read_lens_fwd	read_lens_rev	max_indel_threshold	Forward	Reverse	ReferenceSequence
csp	144	144	0	TTAAGGAACAAGAAGGATAATACCAT	AAATGACCCAAACCGAAATGT	TTATTAATCCTATTGAACTATTTACGACATTAAACACACTGGAACATTTTTCCATTTTACAAATTTTTTTTTCAATATCATTTGCATAATCTAATTCGTCTTTAGGTTTATTAGCAGAGCCAGGCTTTATTCTAACTTGAATACCATTTCCACAAGTTACACTACATGGGGACCATTCAGTTGAAAGAGAATTTTGTATTTTGTTTAAATATTCTTTTATGTGCTTATCACTTGGTTCTTCGTTATTATTATTTTTTACAGCACTGTTGGCATTAGCATTTTCATCTA
sera2	129	129	0	TACTTTCCCTTGCCCTTGTGA	CACTACAGATGAATCTGCTACAGGATC	ATCCAGGTGATATCTTTGTTCCTACGGATCCTCCTGTTCCTGATGATCTTCCTGCTCTTTCGACATCTGATTGGGATACTTCTGCACCTGGTCTTGCTGATTCTACTTTTTGTTCTGCTCCTATACCACTTCCTACTTCTTTTTGTTGTTGCTGTTGTTGGGGTTGTGTTTCTTGAGCTAAAGTTGGTAATGTTGGTTGTTGTTTTGGTTTTTCAATTCTTGCTTGTGTTGTTACACGTGAACCATCGGATGATAATGA
