## Supplemental File 3 for "Detection of low-density *Plasmodium falciparum* infections using amplicon deep sequencing": supp_file_3B-seekdeep_1x-sample_metadata.txt

#target	sample	rep1
csp	Solexa-405109	Solexa-405109
csp	Solexa-405110	Solexa-405110
csp	Solexa-405111	Solexa-405111
csp	Solexa-405112	Solexa-405112
csp	Solexa-405113	Solexa-405113
csp	Solexa-405114	Solexa-405114
csp	Solexa-405115	Solexa-405115
csp	Solexa-405116	Solexa-405116
csp	Solexa-405117	Solexa-405117
csp	Solexa-405118	Solexa-405118
csp	Solexa-405119	Solexa-405119
csp	Solexa-405120	Solexa-405120
csp	Solexa-405121	Solexa-405121
csp	Solexa-405122	Solexa-405122
csp	Solexa-405123	Solexa-405123
csp	Solexa-405124	Solexa-405124
csp	Solexa-405125	Solexa-405125
csp	Solexa-405126	Solexa-405126
csp	Solexa-405127	Solexa-405127
csp	Solexa-405128	Solexa-405128
csp	Solexa-405129	Solexa-405129
csp	Solexa-405130	Solexa-405130
csp	Solexa-405131	Solexa-405131
csp	Solexa-405132	Solexa-405132
csp	Solexa-405133	Solexa-405133
csp	Solexa-405134	Solexa-405134
csp	Solexa-405135	Solexa-405135
csp	Solexa-405136	Solexa-405136
csp	Solexa-405137	Solexa-405137
csp	Solexa-405138	Solexa-405138
csp	Solexa-405139	Solexa-405139
csp	Solexa-405140	Solexa-405140
csp	Solexa-405141	Solexa-405141
csp	Solexa-405142	Solexa-405142
csp	Solexa-405143	Solexa-405143
csp	Solexa-405144	Solexa-405144
csp	Solexa-405145	Solexa-405145
csp	Solexa-405146	Solexa-405146
csp	Solexa-405147	Solexa-405147
csp	Solexa-405148	Solexa-405148
csp	Solexa-405149	Solexa-405149
csp	Solexa-405150	Solexa-405150
csp	Solexa-405151	Solexa-405151
csp	Solexa-405152	Solexa-405152
csp	Solexa-405153	Solexa-405153
csp	Solexa-405154	Solexa-405154
csp	Solexa-405155	Solexa-405155
csp	Solexa-405156	Solexa-405156
csp	Solexa-405157	Solexa-405157
csp	Solexa-405158	Solexa-405158
csp	Solexa-405159	Solexa-405159
csp	Solexa-405160	Solexa-405160
csp	Solexa-405161	Solexa-405161
csp	Solexa-405162	Solexa-405162
csp	Solexa-405163	Solexa-405163
csp	Solexa-405164	Solexa-405164
csp	Solexa-405165	Solexa-405165
csp	Solexa-405166	Solexa-405166
csp	Solexa-405167	Solexa-405167
csp	Solexa-405168	Solexa-405168
csp	Solexa-405169	Solexa-405169
csp	Solexa-405170	Solexa-405170
csp	Solexa-405171	Solexa-405171
csp	Solexa-405172	Solexa-405172
csp	Solexa-405173	Solexa-405173
csp	Solexa-405174	Solexa-405174
csp	Solexa-405175	Solexa-405175
csp	Solexa-405176	Solexa-405176
csp	Solexa-405177	Solexa-405177
csp	Solexa-405178	Solexa-405178
csp	Solexa-405179	Solexa-405179
csp	Solexa-405180	Solexa-405180
csp	Solexa-405181	Solexa-405181
csp	Solexa-405182	Solexa-405182
csp	Solexa-405183	Solexa-405183
csp	Solexa-405184	Solexa-405184
csp	Solexa-405185	Solexa-405185
csp	Solexa-405186	Solexa-405186
csp	Solexa-405187	Solexa-405187
csp	Solexa-405188	Solexa-405188
csp	Solexa-405189	Solexa-405189
csp	Solexa-405190	Solexa-405190
csp	Solexa-405191	Solexa-405191
csp	Solexa-405192	Solexa-405192
csp	Solexa-405193	Solexa-405193
csp	Solexa-405194	Solexa-405194
csp	Solexa-405195	Solexa-405195
csp	Solexa-405196	Solexa-405196
csp	Solexa-405197	Solexa-405197
csp	Solexa-405198	Solexa-405198
csp	Solexa-405199	Solexa-405199
csp	Solexa-405200	Solexa-405200
csp	Solexa-405201	Solexa-405201
csp	Solexa-405202	Solexa-405202
csp	Solexa-405203	Solexa-405203
csp	Solexa-405204	Solexa-405204
csp	Solexa-405205	Solexa-405205
csp	Solexa-405206	Solexa-405206
csp	Solexa-405207	Solexa-405207
csp	Solexa-405208	Solexa-405208
csp	Solexa-405209	Solexa-405209
csp	Solexa-405210	Solexa-405210
csp	Solexa-405211	Solexa-405211
csp	Solexa-405212	Solexa-405212
csp	Solexa-405213	Solexa-405213
csp	Solexa-405214	Solexa-405214
csp	Solexa-405215	Solexa-405215
csp	Solexa-405216	Solexa-405216
csp	Solexa-405217	Solexa-405217
csp	Solexa-405218	Solexa-405218
csp	Solexa-405219	Solexa-405219
csp	Solexa-405220	Solexa-405220
csp	Solexa-405221	Solexa-405221
csp	Solexa-405222	Solexa-405222
csp	Solexa-405223	Solexa-405223
csp	Solexa-405224	Solexa-405224
csp	Solexa-405225	Solexa-405225
csp	Solexa-405226	Solexa-405226
csp	Solexa-405227	Solexa-405227
csp	Solexa-405228	Solexa-405228
csp	Solexa-405229	Solexa-405229
csp	Solexa-405230	Solexa-405230
csp	Solexa-405231	Solexa-405231
csp	Solexa-405232	Solexa-405232
csp	Solexa-405233	Solexa-405233
csp	Solexa-405234	Solexa-405234
csp	Solexa-405235	Solexa-405235
csp	Solexa-405236	Solexa-405236
csp	Solexa-405237	Solexa-405237
csp	Solexa-405238	Solexa-405238
csp	Solexa-405239	Solexa-405239
csp	Solexa-405240	Solexa-405240
csp	Solexa-405241	Solexa-405241
csp	Solexa-405242	Solexa-405242
csp	Solexa-405243	Solexa-405243
csp	Solexa-405244	Solexa-405244
csp	Solexa-405245	Solexa-405245
csp	Solexa-405246	Solexa-405246
csp	Solexa-405247	Solexa-405247
csp	Solexa-405248	Solexa-405248
csp	Solexa-405249	Solexa-405249
csp	Solexa-405250	Solexa-405250
csp	Solexa-405251	Solexa-405251
csp	Solexa-405252	Solexa-405252
csp	Solexa-405253	Solexa-405253
csp	Solexa-405254	Solexa-405254
csp	Solexa-405255	Solexa-405255
csp	Solexa-405256	Solexa-405256
csp	Solexa-405257	Solexa-405257
csp	Solexa-405258	Solexa-405258
csp	Solexa-405259	Solexa-405259
csp	Solexa-405260	Solexa-405260
csp	Solexa-405261	Solexa-405261
csp	Solexa-405262	Solexa-405262
csp	Solexa-405263	Solexa-405263
csp	Solexa-405264	Solexa-405264
csp	Solexa-405265	Solexa-405265
csp	Solexa-405266	Solexa-405266
csp	Solexa-405267	Solexa-405267
csp	Solexa-405268	Solexa-405268
csp	Solexa-405269	Solexa-405269
csp	Solexa-405270	Solexa-405270
csp	Solexa-405271	Solexa-405271
csp	Solexa-405272	Solexa-405272
csp	Solexa-405273	Solexa-405273
csp	Solexa-405274	Solexa-405274
csp	Solexa-405275	Solexa-405275
csp	Solexa-405276	Solexa-405276
csp	Solexa-405277	Solexa-405277
csp	Solexa-405278	Solexa-405278
csp	Solexa-405279	Solexa-405279
csp	Solexa-405280	Solexa-405280
csp	Solexa-405281	Solexa-405281
csp	Solexa-405282	Solexa-405282
csp	Solexa-405283	Solexa-405283
csp	Solexa-405284	Solexa-405284
csp	Solexa-405285	Solexa-405285
csp	Solexa-405286	Solexa-405286
csp	Solexa-405287	Solexa-405287
csp	Solexa-405288	Solexa-405288
csp	Solexa-405289	Solexa-405289
csp	Solexa-405290	Solexa-405290
csp	Solexa-405291	Solexa-405291
csp	Solexa-405292	Solexa-405292
csp	Solexa-405293	Solexa-405293
csp	Solexa-405294	Solexa-405294
csp	Solexa-405295	Solexa-405295
csp	Solexa-405296	Solexa-405296
csp	Solexa-405297	Solexa-405297
csp	Solexa-405298	Solexa-405298
csp	Solexa-405299	Solexa-405299
csp	Solexa-405300	Solexa-405300
csp	Solexa-405301	Solexa-405301
csp	Solexa-405302	Solexa-405302
csp	Solexa-405303	Solexa-405303
csp	Solexa-405304	Solexa-405304
csp	Solexa-405305	Solexa-405305
csp	Solexa-405306	Solexa-405306
csp	Solexa-405307	Solexa-405307
csp	Solexa-405308	Solexa-405308
csp	Solexa-405309	Solexa-405309
csp	Solexa-405310	Solexa-405310
csp	Solexa-405311	Solexa-405311
csp	Solexa-405312	Solexa-405312
csp	Solexa-405313	Solexa-405313
csp	Solexa-405314	Solexa-405314
csp	Solexa-405315	Solexa-405315
csp	Solexa-405316	Solexa-405316
csp	Solexa-405317	Solexa-405317
csp	Solexa-405318	Solexa-405318
csp	Solexa-405319	Solexa-405319
csp	Solexa-405320	Solexa-405320
csp	Solexa-405321	Solexa-405321
csp	Solexa-405322	Solexa-405322
csp	Solexa-405323	Solexa-405323
csp	Solexa-405324	Solexa-405324
csp	Solexa-405325	Solexa-405325
csp	Solexa-405326	Solexa-405326
csp	Solexa-405327	Solexa-405327
csp	Solexa-405328	Solexa-405328
csp	Solexa-405329	Solexa-405329
csp	Solexa-405330	Solexa-405330
csp	Solexa-405331	Solexa-405331
csp	Solexa-405332	Solexa-405332
csp	Solexa-405333	Solexa-405333
csp	Solexa-405334	Solexa-405334
csp	Solexa-405335	Solexa-405335
csp	Solexa-405336	Solexa-405336
csp	Solexa-405337	Solexa-405337
csp	Solexa-405338	Solexa-405338
csp	Solexa-405339	Solexa-405339
csp	Solexa-405340	Solexa-405340
csp	Solexa-405341	Solexa-405341
csp	Solexa-405342	Solexa-405342
csp	Solexa-405343	Solexa-405343
csp	Solexa-405344	Solexa-405344
csp	Solexa-405345	Solexa-405345
csp	Solexa-405346	Solexa-405346
csp	Solexa-405347	Solexa-405347
csp	Solexa-405348	Solexa-405348
csp	Solexa-405349	Solexa-405349
csp	Solexa-405350	Solexa-405350
csp	Solexa-405351	Solexa-405351
csp	Solexa-405352	Solexa-405352
csp	Solexa-405353	Solexa-405353
csp	Solexa-405354	Solexa-405354
csp	Solexa-405355	Solexa-405355
csp	Solexa-405356	Solexa-405356
csp	Solexa-405357	Solexa-405357
csp	Solexa-405358	Solexa-405358
csp	Solexa-405359	Solexa-405359
csp	Solexa-405360	Solexa-405360
csp	Solexa-405361	Solexa-405361
csp	Solexa-405362	Solexa-405362
csp	Solexa-405363	Solexa-405363
csp	Solexa-405364	Solexa-405364
csp	Solexa-405365	Solexa-405365
csp	Solexa-405366	Solexa-405366
csp	Solexa-405367	Solexa-405367
csp	Solexa-405368	Solexa-405368
csp	Solexa-405369	Solexa-405369
csp	Solexa-405370	Solexa-405370
csp	Solexa-405371	Solexa-405371
csp	Solexa-405372	Solexa-405372
csp	Solexa-405373	Solexa-405373
csp	Solexa-405374	Solexa-405374
csp	Solexa-405375	Solexa-405375
csp	Solexa-405376	Solexa-405376
csp	Solexa-405377	Solexa-405377
csp	Solexa-405378	Solexa-405378
csp	Solexa-405379	Solexa-405379
csp	Solexa-405380	Solexa-405380
csp	Solexa-405381	Solexa-405381
csp	Solexa-405382	Solexa-405382
csp	Solexa-405383	Solexa-405383
csp	Solexa-405384	Solexa-405384
csp	Solexa-405385	Solexa-405385
csp	Solexa-405386	Solexa-405386
csp	Solexa-405387	Solexa-405387
csp	Solexa-405388	Solexa-405388
csp	Solexa-405389	Solexa-405389
csp	Solexa-405390	Solexa-405390
csp	Solexa-405391	Solexa-405391
csp	Solexa-405392	Solexa-405392
csp	Solexa-405393	Solexa-405393
csp	Solexa-405394	Solexa-405394
csp	Solexa-405395	Solexa-405395
csp	Solexa-405396	Solexa-405396
csp	Solexa-405397	Solexa-405397
csp	Solexa-405398	Solexa-405398
csp	Solexa-405399	Solexa-405399
csp	Solexa-405400	Solexa-405400
csp	Solexa-405401	Solexa-405401
csp	Solexa-405402	Solexa-405402
csp	Solexa-405403	Solexa-405403
csp	Solexa-405404	Solexa-405404
csp	Solexa-405405	Solexa-405405
csp	Solexa-405406	Solexa-405406
csp	Solexa-405407	Solexa-405407
csp	Solexa-405408	Solexa-405408
csp	Solexa-405409	Solexa-405409
csp	Solexa-405410	Solexa-405410
csp	Solexa-405411	Solexa-405411
csp	Solexa-405412	Solexa-405412
csp	Solexa-405413	Solexa-405413
csp	Solexa-405414	Solexa-405414
csp	Solexa-405415	Solexa-405415
csp	Solexa-405416	Solexa-405416
csp	Solexa-405417	Solexa-405417
csp	Solexa-405418	Solexa-405418
csp	Solexa-405419	Solexa-405419
csp	Solexa-405420	Solexa-405420
csp	Solexa-405421	Solexa-405421
csp	Solexa-405422	Solexa-405422
csp	Solexa-405423	Solexa-405423
csp	Solexa-405424	Solexa-405424
csp	Solexa-405425	Solexa-405425
csp	Solexa-405426	Solexa-405426
csp	Solexa-405427	Solexa-405427
csp	Solexa-405428	Solexa-405428
csp	Solexa-405429	Solexa-405429
csp	Solexa-405430	Solexa-405430
csp	Solexa-405431	Solexa-405431
csp	Solexa-405432	Solexa-405432
csp	Solexa-405433	Solexa-405433
csp	Solexa-405434	Solexa-405434
csp	Solexa-405435	Solexa-405435
csp	Solexa-405436	Solexa-405436
csp	Solexa-405437	Solexa-405437
csp	Solexa-405438	Solexa-405438
csp	Solexa-405439	Solexa-405439
csp	Solexa-405440	Solexa-405440
csp	Solexa-405441	Solexa-405441
csp	Solexa-405442	Solexa-405442
csp	Solexa-405443	Solexa-405443
csp	Solexa-405444	Solexa-405444
csp	Solexa-405445	Solexa-405445
csp	Solexa-405446	Solexa-405446
csp	Solexa-405447	Solexa-405447
csp	Solexa-405448	Solexa-405448
csp	Solexa-405449	Solexa-405449
csp	Solexa-405450	Solexa-405450
csp	Solexa-405451	Solexa-405451
csp	Solexa-405452	Solexa-405452
csp	Solexa-405453	Solexa-405453
csp	Solexa-405454	Solexa-405454
csp	Solexa-405455	Solexa-405455
csp	Solexa-405456	Solexa-405456
csp	Solexa-405457	Solexa-405457
csp	Solexa-405458	Solexa-405458
csp	Solexa-405459	Solexa-405459
csp	Solexa-405460	Solexa-405460
csp	Solexa-405461	Solexa-405461
csp	Solexa-405462	Solexa-405462
csp	Solexa-405463	Solexa-405463
csp	Solexa-405464	Solexa-405464
csp	Solexa-405465	Solexa-405465
csp	Solexa-405466	Solexa-405466
csp	Solexa-405467	Solexa-405467
csp	Solexa-405468	Solexa-405468
sera2	Solexa-405109	Solexa-405109
sera2	Solexa-405110	Solexa-405110
sera2	Solexa-405111	Solexa-405111
sera2	Solexa-405112	Solexa-405112
sera2	Solexa-405113	Solexa-405113
sera2	Solexa-405114	Solexa-405114
sera2	Solexa-405115	Solexa-405115
sera2	Solexa-405116	Solexa-405116
sera2	Solexa-405117	Solexa-405117
sera2	Solexa-405118	Solexa-405118
sera2	Solexa-405119	Solexa-405119
sera2	Solexa-405120	Solexa-405120
sera2	Solexa-405121	Solexa-405121
sera2	Solexa-405122	Solexa-405122
sera2	Solexa-405123	Solexa-405123
sera2	Solexa-405124	Solexa-405124
sera2	Solexa-405125	Solexa-405125
sera2	Solexa-405126	Solexa-405126
sera2	Solexa-405127	Solexa-405127
sera2	Solexa-405128	Solexa-405128
sera2	Solexa-405129	Solexa-405129
sera2	Solexa-405130	Solexa-405130
sera2	Solexa-405131	Solexa-405131
sera2	Solexa-405132	Solexa-405132
sera2	Solexa-405133	Solexa-405133
sera2	Solexa-405134	Solexa-405134
sera2	Solexa-405135	Solexa-405135
sera2	Solexa-405136	Solexa-405136
sera2	Solexa-405137	Solexa-405137
sera2	Solexa-405138	Solexa-405138
sera2	Solexa-405139	Solexa-405139
sera2	Solexa-405140	Solexa-405140
sera2	Solexa-405141	Solexa-405141
sera2	Solexa-405142	Solexa-405142
sera2	Solexa-405143	Solexa-405143
sera2	Solexa-405144	Solexa-405144
sera2	Solexa-405145	Solexa-405145
sera2	Solexa-405146	Solexa-405146
sera2	Solexa-405147	Solexa-405147
sera2	Solexa-405148	Solexa-405148
sera2	Solexa-405149	Solexa-405149
sera2	Solexa-405150	Solexa-405150
sera2	Solexa-405151	Solexa-405151
sera2	Solexa-405152	Solexa-405152
sera2	Solexa-405153	Solexa-405153
sera2	Solexa-405154	Solexa-405154
sera2	Solexa-405155	Solexa-405155
sera2	Solexa-405156	Solexa-405156
sera2	Solexa-405157	Solexa-405157
sera2	Solexa-405158	Solexa-405158
sera2	Solexa-405159	Solexa-405159
sera2	Solexa-405160	Solexa-405160
sera2	Solexa-405161	Solexa-405161
sera2	Solexa-405162	Solexa-405162
sera2	Solexa-405163	Solexa-405163
sera2	Solexa-405164	Solexa-405164
sera2	Solexa-405165	Solexa-405165
sera2	Solexa-405166	Solexa-405166
sera2	Solexa-405167	Solexa-405167
sera2	Solexa-405168	Solexa-405168
sera2	Solexa-405169	Solexa-405169
sera2	Solexa-405170	Solexa-405170
sera2	Solexa-405171	Solexa-405171
sera2	Solexa-405172	Solexa-405172
sera2	Solexa-405173	Solexa-405173
sera2	Solexa-405174	Solexa-405174
sera2	Solexa-405175	Solexa-405175
sera2	Solexa-405176	Solexa-405176
sera2	Solexa-405177	Solexa-405177
sera2	Solexa-405178	Solexa-405178
sera2	Solexa-405179	Solexa-405179
sera2	Solexa-405180	Solexa-405180
sera2	Solexa-405181	Solexa-405181
sera2	Solexa-405182	Solexa-405182
sera2	Solexa-405183	Solexa-405183
sera2	Solexa-405184	Solexa-405184
sera2	Solexa-405185	Solexa-405185
sera2	Solexa-405186	Solexa-405186
sera2	Solexa-405187	Solexa-405187
sera2	Solexa-405188	Solexa-405188
sera2	Solexa-405189	Solexa-405189
sera2	Solexa-405190	Solexa-405190
sera2	Solexa-405191	Solexa-405191
sera2	Solexa-405192	Solexa-405192
sera2	Solexa-405193	Solexa-405193
sera2	Solexa-405194	Solexa-405194
sera2	Solexa-405195	Solexa-405195
sera2	Solexa-405196	Solexa-405196
sera2	Solexa-405197	Solexa-405197
sera2	Solexa-405198	Solexa-405198
sera2	Solexa-405199	Solexa-405199
sera2	Solexa-405200	Solexa-405200
sera2	Solexa-405201	Solexa-405201
sera2	Solexa-405202	Solexa-405202
sera2	Solexa-405203	Solexa-405203
sera2	Solexa-405204	Solexa-405204
sera2	Solexa-405205	Solexa-405205
sera2	Solexa-405206	Solexa-405206
sera2	Solexa-405207	Solexa-405207
sera2	Solexa-405208	Solexa-405208
sera2	Solexa-405209	Solexa-405209
sera2	Solexa-405210	Solexa-405210
sera2	Solexa-405211	Solexa-405211
sera2	Solexa-405212	Solexa-405212
sera2	Solexa-405213	Solexa-405213
sera2	Solexa-405214	Solexa-405214
sera2	Solexa-405215	Solexa-405215
sera2	Solexa-405216	Solexa-405216
sera2	Solexa-405217	Solexa-405217
sera2	Solexa-405218	Solexa-405218
sera2	Solexa-405219	Solexa-405219
sera2	Solexa-405220	Solexa-405220
sera2	Solexa-405221	Solexa-405221
sera2	Solexa-405222	Solexa-405222
sera2	Solexa-405223	Solexa-405223
sera2	Solexa-405224	Solexa-405224
sera2	Solexa-405225	Solexa-405225
sera2	Solexa-405226	Solexa-405226
sera2	Solexa-405227	Solexa-405227
sera2	Solexa-405228	Solexa-405228
sera2	Solexa-405229	Solexa-405229
sera2	Solexa-405230	Solexa-405230
sera2	Solexa-405231	Solexa-405231
sera2	Solexa-405232	Solexa-405232
sera2	Solexa-405233	Solexa-405233
sera2	Solexa-405234	Solexa-405234
sera2	Solexa-405235	Solexa-405235
sera2	Solexa-405236	Solexa-405236
sera2	Solexa-405237	Solexa-405237
sera2	Solexa-405238	Solexa-405238
sera2	Solexa-405239	Solexa-405239
sera2	Solexa-405240	Solexa-405240
sera2	Solexa-405241	Solexa-405241
sera2	Solexa-405242	Solexa-405242
sera2	Solexa-405243	Solexa-405243
sera2	Solexa-405244	Solexa-405244
sera2	Solexa-405245	Solexa-405245
sera2	Solexa-405246	Solexa-405246
sera2	Solexa-405247	Solexa-405247
sera2	Solexa-405248	Solexa-405248
sera2	Solexa-405249	Solexa-405249
sera2	Solexa-405250	Solexa-405250
sera2	Solexa-405251	Solexa-405251
sera2	Solexa-405252	Solexa-405252
sera2	Solexa-405253	Solexa-405253
sera2	Solexa-405254	Solexa-405254
sera2	Solexa-405255	Solexa-405255
sera2	Solexa-405256	Solexa-405256
sera2	Solexa-405257	Solexa-405257
sera2	Solexa-405258	Solexa-405258
sera2	Solexa-405259	Solexa-405259
sera2	Solexa-405260	Solexa-405260
sera2	Solexa-405261	Solexa-405261
sera2	Solexa-405262	Solexa-405262
sera2	Solexa-405263	Solexa-405263
sera2	Solexa-405264	Solexa-405264
sera2	Solexa-405265	Solexa-405265
sera2	Solexa-405266	Solexa-405266
sera2	Solexa-405267	Solexa-405267
sera2	Solexa-405268	Solexa-405268
sera2	Solexa-405269	Solexa-405269
sera2	Solexa-405270	Solexa-405270
sera2	Solexa-405271	Solexa-405271
sera2	Solexa-405272	Solexa-405272
sera2	Solexa-405273	Solexa-405273
sera2	Solexa-405274	Solexa-405274
sera2	Solexa-405275	Solexa-405275
sera2	Solexa-405276	Solexa-405276
sera2	Solexa-405277	Solexa-405277
sera2	Solexa-405278	Solexa-405278
sera2	Solexa-405279	Solexa-405279
sera2	Solexa-405280	Solexa-405280
sera2	Solexa-405281	Solexa-405281
sera2	Solexa-405282	Solexa-405282
sera2	Solexa-405283	Solexa-405283
sera2	Solexa-405284	Solexa-405284
sera2	Solexa-405285	Solexa-405285
sera2	Solexa-405286	Solexa-405286
sera2	Solexa-405287	Solexa-405287
sera2	Solexa-405288	Solexa-405288
sera2	Solexa-405289	Solexa-405289
sera2	Solexa-405290	Solexa-405290
sera2	Solexa-405291	Solexa-405291
sera2	Solexa-405292	Solexa-405292
sera2	Solexa-405293	Solexa-405293
sera2	Solexa-405294	Solexa-405294
sera2	Solexa-405295	Solexa-405295
sera2	Solexa-405296	Solexa-405296
sera2	Solexa-405297	Solexa-405297
sera2	Solexa-405298	Solexa-405298
sera2	Solexa-405299	Solexa-405299
sera2	Solexa-405300	Solexa-405300
sera2	Solexa-405301	Solexa-405301
sera2	Solexa-405302	Solexa-405302
sera2	Solexa-405303	Solexa-405303
sera2	Solexa-405304	Solexa-405304
sera2	Solexa-405305	Solexa-405305
sera2	Solexa-405306	Solexa-405306
sera2	Solexa-405307	Solexa-405307
sera2	Solexa-405308	Solexa-405308
sera2	Solexa-405309	Solexa-405309
sera2	Solexa-405310	Solexa-405310
sera2	Solexa-405311	Solexa-405311
sera2	Solexa-405312	Solexa-405312
sera2	Solexa-405313	Solexa-405313
sera2	Solexa-405314	Solexa-405314
sera2	Solexa-405315	Solexa-405315
sera2	Solexa-405316	Solexa-405316
sera2	Solexa-405317	Solexa-405317
sera2	Solexa-405318	Solexa-405318
sera2	Solexa-405319	Solexa-405319
sera2	Solexa-405320	Solexa-405320
sera2	Solexa-405321	Solexa-405321
sera2	Solexa-405322	Solexa-405322
sera2	Solexa-405323	Solexa-405323
sera2	Solexa-405324	Solexa-405324
sera2	Solexa-405325	Solexa-405325
sera2	Solexa-405326	Solexa-405326
sera2	Solexa-405327	Solexa-405327
sera2	Solexa-405328	Solexa-405328
sera2	Solexa-405329	Solexa-405329
sera2	Solexa-405330	Solexa-405330
sera2	Solexa-405331	Solexa-405331
sera2	Solexa-405332	Solexa-405332
sera2	Solexa-405333	Solexa-405333
sera2	Solexa-405334	Solexa-405334
sera2	Solexa-405335	Solexa-405335
sera2	Solexa-405336	Solexa-405336
sera2	Solexa-405337	Solexa-405337
sera2	Solexa-405338	Solexa-405338
sera2	Solexa-405339	Solexa-405339
sera2	Solexa-405340	Solexa-405340
sera2	Solexa-405341	Solexa-405341
sera2	Solexa-405342	Solexa-405342
sera2	Solexa-405343	Solexa-405343
sera2	Solexa-405344	Solexa-405344
sera2	Solexa-405345	Solexa-405345
sera2	Solexa-405346	Solexa-405346
sera2	Solexa-405347	Solexa-405347
sera2	Solexa-405348	Solexa-405348
sera2	Solexa-405349	Solexa-405349
sera2	Solexa-405350	Solexa-405350
sera2	Solexa-405351	Solexa-405351
sera2	Solexa-405352	Solexa-405352
sera2	Solexa-405353	Solexa-405353
sera2	Solexa-405354	Solexa-405354
sera2	Solexa-405355	Solexa-405355
sera2	Solexa-405356	Solexa-405356
sera2	Solexa-405357	Solexa-405357
sera2	Solexa-405358	Solexa-405358
sera2	Solexa-405359	Solexa-405359
sera2	Solexa-405360	Solexa-405360
sera2	Solexa-405361	Solexa-405361
sera2	Solexa-405362	Solexa-405362
sera2	Solexa-405363	Solexa-405363
sera2	Solexa-405364	Solexa-405364
sera2	Solexa-405365	Solexa-405365
sera2	Solexa-405366	Solexa-405366
sera2	Solexa-405367	Solexa-405367
sera2	Solexa-405368	Solexa-405368
sera2	Solexa-405369	Solexa-405369
sera2	Solexa-405370	Solexa-405370
sera2	Solexa-405371	Solexa-405371
sera2	Solexa-405372	Solexa-405372
sera2	Solexa-405373	Solexa-405373
sera2	Solexa-405374	Solexa-405374
sera2	Solexa-405375	Solexa-405375
sera2	Solexa-405376	Solexa-405376
sera2	Solexa-405377	Solexa-405377
sera2	Solexa-405378	Solexa-405378
sera2	Solexa-405379	Solexa-405379
sera2	Solexa-405380	Solexa-405380
sera2	Solexa-405381	Solexa-405381
sera2	Solexa-405382	Solexa-405382
sera2	Solexa-405383	Solexa-405383
sera2	Solexa-405384	Solexa-405384
sera2	Solexa-405385	Solexa-405385
sera2	Solexa-405386	Solexa-405386
sera2	Solexa-405387	Solexa-405387
sera2	Solexa-405388	Solexa-405388
sera2	Solexa-405389	Solexa-405389
sera2	Solexa-405390	Solexa-405390
sera2	Solexa-405391	Solexa-405391
sera2	Solexa-405392	Solexa-405392
sera2	Solexa-405393	Solexa-405393
sera2	Solexa-405394	Solexa-405394
sera2	Solexa-405395	Solexa-405395
sera2	Solexa-405396	Solexa-405396
sera2	Solexa-405397	Solexa-405397
sera2	Solexa-405398	Solexa-405398
sera2	Solexa-405399	Solexa-405399
sera2	Solexa-405400	Solexa-405400
sera2	Solexa-405401	Solexa-405401
sera2	Solexa-405402	Solexa-405402
sera2	Solexa-405403	Solexa-405403
sera2	Solexa-405404	Solexa-405404
sera2	Solexa-405405	Solexa-405405
sera2	Solexa-405406	Solexa-405406
sera2	Solexa-405407	Solexa-405407
sera2	Solexa-405408	Solexa-405408
sera2	Solexa-405409	Solexa-405409
sera2	Solexa-405410	Solexa-405410
sera2	Solexa-405411	Solexa-405411
sera2	Solexa-405412	Solexa-405412
sera2	Solexa-405413	Solexa-405413
sera2	Solexa-405414	Solexa-405414
sera2	Solexa-405415	Solexa-405415
sera2	Solexa-405416	Solexa-405416
sera2	Solexa-405417	Solexa-405417
sera2	Solexa-405418	Solexa-405418
sera2	Solexa-405419	Solexa-405419
sera2	Solexa-405420	Solexa-405420
sera2	Solexa-405421	Solexa-405421
sera2	Solexa-405422	Solexa-405422
sera2	Solexa-405423	Solexa-405423
sera2	Solexa-405424	Solexa-405424
sera2	Solexa-405425	Solexa-405425
sera2	Solexa-405426	Solexa-405426
sera2	Solexa-405427	Solexa-405427
sera2	Solexa-405428	Solexa-405428
sera2	Solexa-405429	Solexa-405429
sera2	Solexa-405430	Solexa-405430
sera2	Solexa-405431	Solexa-405431
sera2	Solexa-405432	Solexa-405432
sera2	Solexa-405433	Solexa-405433
sera2	Solexa-405434	Solexa-405434
sera2	Solexa-405435	Solexa-405435
sera2	Solexa-405436	Solexa-405436
sera2	Solexa-405437	Solexa-405437
sera2	Solexa-405438	Solexa-405438
sera2	Solexa-405439	Solexa-405439
sera2	Solexa-405440	Solexa-405440
sera2	Solexa-405441	Solexa-405441
sera2	Solexa-405442	Solexa-405442
sera2	Solexa-405443	Solexa-405443
sera2	Solexa-405444	Solexa-405444
sera2	Solexa-405445	Solexa-405445
sera2	Solexa-405446	Solexa-405446
sera2	Solexa-405447	Solexa-405447
sera2	Solexa-405448	Solexa-405448
sera2	Solexa-405449	Solexa-405449
sera2	Solexa-405450	Solexa-405450
sera2	Solexa-405451	Solexa-405451
sera2	Solexa-405452	Solexa-405452
sera2	Solexa-405453	Solexa-405453
sera2	Solexa-405454	Solexa-405454
sera2	Solexa-405455	Solexa-405455
sera2	Solexa-405456	Solexa-405456
sera2	Solexa-405457	Solexa-405457
sera2	Solexa-405458	Solexa-405458
sera2	Solexa-405459	Solexa-405459
sera2	Solexa-405460	Solexa-405460
sera2	Solexa-405461	Solexa-405461
sera2	Solexa-405462	Solexa-405462
sera2	Solexa-405463	Solexa-405463
sera2	Solexa-405464	Solexa-405464
sera2	Solexa-405465	Solexa-405465
sera2	Solexa-405466	Solexa-405466
sera2	Solexa-405467	Solexa-405467
sera2	Solexa-405468	Solexa-405468
