## Supplemental File 3 for "Detection of low-density *Plasmodium falciparum* infections using amplicon deep sequencing": supp_file_3B-seekdeep_2x-sample_metadata.txt

#target	sample	rep1	rep2
csp	100K_malaria_plasmodium_pos_control	Solexa-405189	Solexa-405369
csp	100_malaria_plasmodium_pos_control	Solexa-405192	Solexa-405372
csp	10K_malaria_plasmodium_pos_control	Solexa-405190	Solexa-405370
csp	10M_malaria_plasmodium_pos_control	Solexa-405187	Solexa-405367
csp	1K_malaria_plasmodium_pos_control	Solexa-405191	Solexa-405371
csp	1M_malaria_plasmodium_pos_control	Solexa-405188	Solexa-405368
csp	SM-4JPV4	Solexa-405217	Solexa-405397
csp	SM-4TSBZ	Solexa-405273	Solexa-405453
csp	SM-4TSC1	Solexa-405246	Solexa-405426
csp	SM-4TSC2	Solexa-405272	Solexa-405452
csp	SM-4TSC3	Solexa-405267	Solexa-405447
csp	SM-4TSC4	Solexa-405270	Solexa-405450
csp	SM-4TSC5	Solexa-405262	Solexa-405442
csp	SM-4TSC6	Solexa-405226	Solexa-405406
csp	SM-4TSC7	Solexa-405238	Solexa-405418
csp	SM-4TSC8	Solexa-405237	Solexa-405417
csp	SM-4TSC9	Solexa-405261	Solexa-405441
csp	SM-4TSCA	Solexa-405251	Solexa-405431
csp	SM-4TSCB	Solexa-405216	Solexa-405396
csp	SM-4TSCC	Solexa-405250	Solexa-405430
csp	SM-4TSCD	Solexa-405243	Solexa-405423
csp	SM-4TSCE	Solexa-405222	Solexa-405402
csp	SM-4TSCF	Solexa-405209	Solexa-405389
csp	SM-4TSCG	Solexa-405210	Solexa-405390
csp	SM-4TSCH	Solexa-405215	Solexa-405395
csp	SM-4TSCI	Solexa-405256	Solexa-405436
csp	SM-4TSCJ	Solexa-405211	Solexa-405391
csp	SM-4TSCK	Solexa-405218	Solexa-405398
csp	SM-4TSCL	Solexa-405212	Solexa-405392
csp	SM-4TSCM	Solexa-405224	Solexa-405404
csp	SM-4TSCN	Solexa-405274	Solexa-405454
csp	SM-4TSCO	Solexa-405248	Solexa-405428
csp	SM-4TSCQ	Solexa-405258	Solexa-405438
csp	SM-4TSCR	Solexa-405213	Solexa-405393
csp	SM-4TSCS	Solexa-405219	Solexa-405399
csp	SM-4TSCT	Solexa-405244	Solexa-405424
csp	SM-4TSCU	Solexa-405247	Solexa-405427
csp	SM-4TSCV	Solexa-405240	Solexa-405420
csp	SM-4TSCW	Solexa-405253	Solexa-405433
csp	SM-4TSCX	Solexa-405263	Solexa-405443
csp	SM-4TSCY	Solexa-405223	Solexa-405403
csp	SM-4TSCZ	Solexa-405241	Solexa-405421
csp	SM-4TSD1	Solexa-405269	Solexa-405449
csp	SM-4TSD2	Solexa-405255	Solexa-405435
csp	SM-4TSD3	Solexa-405254	Solexa-405434
csp	SM-4TSD4	Solexa-405275	Solexa-405455
csp	SM-4TSD5	Solexa-405266	Solexa-405446
csp	SM-4TSD6	Solexa-405268	Solexa-405448
csp	SM-4TSD7	Solexa-405271	Solexa-405451
csp	SM-4TSD8	Solexa-405252	Solexa-405432
csp	SM-4TSD9	Solexa-405245	Solexa-405425
csp	SM-4TSDA	Solexa-405229	Solexa-405409
csp	SM-4TSDB	Solexa-405230	Solexa-405410
csp	SM-4TSDC	Solexa-405265	Solexa-405445
csp	SM-4TSDD	Solexa-405249	Solexa-405429
csp	SM-4TSDE	Solexa-405208	Solexa-405388
csp	SM-4TSDF	Solexa-405200	Solexa-405380
csp	SM-4TSDG	Solexa-405207	Solexa-405387
csp	SM-4TSDH	Solexa-405221	Solexa-405401
csp	SM-4TSDI	Solexa-405264	Solexa-405444
csp	SM-4TSDJ	Solexa-405234	Solexa-405414
csp	SM-4TSDK	Solexa-405206	Solexa-405386
csp	SM-4TSDL	Solexa-405259	Solexa-405439
csp	SM-4TSDM	Solexa-405225	Solexa-405405
csp	SM-4TSDN	Solexa-405196	Solexa-405376
csp	SM-4TSDO	Solexa-405231	Solexa-405411
csp	SM-4TSDP	Solexa-405195	Solexa-405375
csp	SM-4TSDQ	Solexa-405239	Solexa-405419
csp	SM-4TSDS	Solexa-405202	Solexa-405382
csp	SM-4TSDT	Solexa-405233	Solexa-405413
csp	SM-4TSDU	Solexa-405260	Solexa-405440
csp	SM-4TSDW	Solexa-405199	Solexa-405379
csp	SM-4TSDX	Solexa-405193	Solexa-405373
csp	SM-4TSDY	Solexa-405232	Solexa-405412
csp	SM-4TSDZ	Solexa-405203	Solexa-405383
csp	SM-4TSE1	Solexa-405220	Solexa-405400
csp	SM-4TSE2	Solexa-405236	Solexa-405416
csp	SM-4TSE3	Solexa-405198	Solexa-405378
csp	SM-4TSE4	Solexa-405204	Solexa-405384
csp	SM-4TSE5	Solexa-405205	Solexa-405385
csp	SM-4TSE6	Solexa-405201	Solexa-405381
csp	SM-4TSEH	Solexa-405227	Solexa-405407
csp	SM-4TSEI	Solexa-405214	Solexa-405394
csp	SM-4TSEJ	Solexa-405242	Solexa-405422
csp	SM-4TSEK	Solexa-405257	Solexa-405437
csp	SM-4TSEL	Solexa-405194	Solexa-405374
csp	SM-4TSEM	Solexa-405197	Solexa-405377
csp	SM-4TSEN	Solexa-405235	Solexa-405415
csp	SM-4TSEO	Solexa-405228	Solexa-405408
csp	SM-4ZJ64	Solexa-405277	Solexa-405457
csp	SM-4ZJ65	Solexa-405278	Solexa-405458
csp	SM-4ZJXL	Solexa-405276	Solexa-405456
csp	SM-4ZK3P	Solexa-405280	Solexa-405460
csp	SM-4ZK4Z	Solexa-405283	Solexa-405463
csp	SM-4ZK51	Solexa-405288	Solexa-405468
csp	SM-4ZK53	Solexa-405285	Solexa-405465
csp	SM-4ZK54	Solexa-405281	Solexa-405461
csp	SM-4ZK6D	Solexa-405287	Solexa-405467
csp	SM-4ZK6E	Solexa-405279	Solexa-405459
csp	SM-4ZK6F	Solexa-405286	Solexa-405466
csp	SM-4ZK6G	Solexa-405282	Solexa-405462
csp	SM-4ZK6H	Solexa-405284	Solexa-405464
csp	SM-DNOCI	Solexa-405109	Solexa-405289
csp	SM-DNOCJ	Solexa-405110	Solexa-405290
csp	SM-DNOCK	Solexa-405111	Solexa-405291
csp	SM-DNOCL	Solexa-405112	Solexa-405292
csp	SM-DNOCM	Solexa-405113	Solexa-405293
csp	SM-DNOCN	Solexa-405114	Solexa-405294
csp	SM-DNOCO	Solexa-405115	Solexa-405295
csp	SM-DNOCP	Solexa-405116	Solexa-405296
csp	SM-DNOCQ	Solexa-405117	Solexa-405297
csp	SM-DNOCR	Solexa-405118	Solexa-405298
csp	SM-DNOCS	Solexa-405119	Solexa-405299
csp	SM-DNOCT	Solexa-405120	Solexa-405300
csp	SM-DNOCU	Solexa-405121	Solexa-405301
csp	SM-DNOCV	Solexa-405122	Solexa-405302
csp	SM-DNOCW	Solexa-405123	Solexa-405303
csp	SM-DNOCX	Solexa-405124	Solexa-405304
csp	SM-DNOCY	Solexa-405125	Solexa-405305
csp	SM-DNOCZ	Solexa-405126	Solexa-405306
csp	SM-DNOD1	Solexa-405127	Solexa-405307
csp	SM-DNOD2	Solexa-405128	Solexa-405308
csp	SM-DNOD3	Solexa-405129	Solexa-405309
csp	SM-DNOD4	Solexa-405130	Solexa-405310
csp	SM-DNOD5	Solexa-405131	Solexa-405311
csp	SM-DNOD6	Solexa-405132	Solexa-405312
csp	SM-DNOD7	Solexa-405133	Solexa-405313
csp	SM-DNOD8	Solexa-405134	Solexa-405314
csp	SM-DNOD9	Solexa-405135	Solexa-405315
csp	SM-DNODA	Solexa-405136	Solexa-405316
csp	SM-DNODB	Solexa-405137	Solexa-405317
csp	SM-DNODC	Solexa-405138	Solexa-405318
csp	SM-DNODD	Solexa-405139	Solexa-405319
csp	SM-DNODE	Solexa-405140	Solexa-405320
csp	SM-DNODF	Solexa-405141	Solexa-405321
csp	SM-DNODG	Solexa-405142	Solexa-405322
csp	SM-DNODH	Solexa-405143	Solexa-405323
csp	SM-DNODI	Solexa-405144	Solexa-405324
csp	SM-DNODJ	Solexa-405145	Solexa-405325
csp	SM-DNODK	Solexa-405146	Solexa-405326
csp	SM-DNODL	Solexa-405147	Solexa-405327
csp	SM-DNODM	Solexa-405148	Solexa-405328
csp	SM-DNODN	Solexa-405149	Solexa-405329
csp	SM-DNODO	Solexa-405150	Solexa-405330
csp	SM-DNODP	Solexa-405151	Solexa-405331
csp	SM-DNODQ	Solexa-405152	Solexa-405332
csp	SM-DNODR	Solexa-405153	Solexa-405333
csp	SM-DNODS	Solexa-405154	Solexa-405334
csp	SM-DNODT	Solexa-405155	Solexa-405335
csp	SM-DNODU	Solexa-405156	Solexa-405336
csp	SM-DNODV	Solexa-405157	Solexa-405337
csp	SM-DNODW	Solexa-405158	Solexa-405338
csp	SM-DNODX	Solexa-405159	Solexa-405339
csp	SM-DNODY	Solexa-405160	Solexa-405340
csp	SM-DNODZ	Solexa-405161	Solexa-405341
csp	SM-DNOE1	Solexa-405162	Solexa-405342
csp	SM-DNOE2	Solexa-405163	Solexa-405343
csp	SM-DNOE3	Solexa-405164	Solexa-405344
csp	SM-DNOE4	Solexa-405165	Solexa-405345
csp	SM-DNOE5	Solexa-405166	Solexa-405346
csp	SM-DNOE6	Solexa-405167	Solexa-405347
csp	SM-DNOE7	Solexa-405168	Solexa-405348
csp	SM-DNOE8	Solexa-405169	Solexa-405349
csp	SM-DNOE9	Solexa-405170	Solexa-405350
csp	SM-DNOEA	Solexa-405171	Solexa-405351
csp	SM-DNOEB	Solexa-405172	Solexa-405352
csp	SM-DNOEC	Solexa-405173	Solexa-405353
csp	SM-DNOED	Solexa-405174	Solexa-405354
csp	SM-DNOEE	Solexa-405175	Solexa-405355
csp	SM-DNOEF	Solexa-405176	Solexa-405356
csp	SM-DNOEG	Solexa-405177	Solexa-405357
csp	SM-DNOEH	Solexa-405178	Solexa-405358
csp	SM-DNOEI	Solexa-405179	Solexa-405359
csp	SM-DNOEJ	Solexa-405180	Solexa-405360
csp	SM-DNOEK	Solexa-405181	Solexa-405361
csp	SM-DNOEL	Solexa-405182	Solexa-405362
csp	SM-DNOEM	Solexa-405183	Solexa-405363
csp	SM-DNOEN	Solexa-405184	Solexa-405364
csp	SM-DNOEO	Solexa-405185	Solexa-405365
csp	SM-DNOEP	Solexa-405186	Solexa-405366
sera2	100K_malaria_plasmodium_pos_control	Solexa-405189	Solexa-405369
sera2	100_malaria_plasmodium_pos_control	Solexa-405192	Solexa-405372
sera2	10K_malaria_plasmodium_pos_control	Solexa-405190	Solexa-405370
sera2	10M_malaria_plasmodium_pos_control	Solexa-405187	Solexa-405367
sera2	1K_malaria_plasmodium_pos_control	Solexa-405191	Solexa-405371
sera2	1M_malaria_plasmodium_pos_control	Solexa-405188	Solexa-405368
sera2	SM-4JPV4	Solexa-405217	Solexa-405397
sera2	SM-4TSBZ	Solexa-405273	Solexa-405453
sera2	SM-4TSC1	Solexa-405246	Solexa-405426
sera2	SM-4TSC2	Solexa-405272	Solexa-405452
sera2	SM-4TSC3	Solexa-405267	Solexa-405447
sera2	SM-4TSC4	Solexa-405270	Solexa-405450
sera2	SM-4TSC5	Solexa-405262	Solexa-405442
sera2	SM-4TSC6	Solexa-405226	Solexa-405406
sera2	SM-4TSC7	Solexa-405238	Solexa-405418
sera2	SM-4TSC8	Solexa-405237	Solexa-405417
sera2	SM-4TSC9	Solexa-405261	Solexa-405441
sera2	SM-4TSCA	Solexa-405251	Solexa-405431
sera2	SM-4TSCB	Solexa-405216	Solexa-405396
sera2	SM-4TSCC	Solexa-405250	Solexa-405430
sera2	SM-4TSCD	Solexa-405243	Solexa-405423
sera2	SM-4TSCE	Solexa-405222	Solexa-405402
sera2	SM-4TSCF	Solexa-405209	Solexa-405389
sera2	SM-4TSCG	Solexa-405210	Solexa-405390
sera2	SM-4TSCH	Solexa-405215	Solexa-405395
sera2	SM-4TSCI	Solexa-405256	Solexa-405436
sera2	SM-4TSCJ	Solexa-405211	Solexa-405391
sera2	SM-4TSCK	Solexa-405218	Solexa-405398
sera2	SM-4TSCL	Solexa-405212	Solexa-405392
sera2	SM-4TSCM	Solexa-405224	Solexa-405404
sera2	SM-4TSCN	Solexa-405274	Solexa-405454
sera2	SM-4TSCO	Solexa-405248	Solexa-405428
sera2	SM-4TSCQ	Solexa-405258	Solexa-405438
sera2	SM-4TSCR	Solexa-405213	Solexa-405393
sera2	SM-4TSCS	Solexa-405219	Solexa-405399
sera2	SM-4TSCT	Solexa-405244	Solexa-405424
sera2	SM-4TSCU	Solexa-405247	Solexa-405427
sera2	SM-4TSCV	Solexa-405240	Solexa-405420
sera2	SM-4TSCW	Solexa-405253	Solexa-405433
sera2	SM-4TSCX	Solexa-405263	Solexa-405443
sera2	SM-4TSCY	Solexa-405223	Solexa-405403
sera2	SM-4TSCZ	Solexa-405241	Solexa-405421
sera2	SM-4TSD1	Solexa-405269	Solexa-405449
sera2	SM-4TSD2	Solexa-405255	Solexa-405435
sera2	SM-4TSD3	Solexa-405254	Solexa-405434
sera2	SM-4TSD4	Solexa-405275	Solexa-405455
sera2	SM-4TSD5	Solexa-405266	Solexa-405446
sera2	SM-4TSD6	Solexa-405268	Solexa-405448
sera2	SM-4TSD7	Solexa-405271	Solexa-405451
sera2	SM-4TSD8	Solexa-405252	Solexa-405432
sera2	SM-4TSD9	Solexa-405245	Solexa-405425
sera2	SM-4TSDA	Solexa-405229	Solexa-405409
sera2	SM-4TSDB	Solexa-405230	Solexa-405410
sera2	SM-4TSDC	Solexa-405265	Solexa-405445
sera2	SM-4TSDD	Solexa-405249	Solexa-405429
sera2	SM-4TSDE	Solexa-405208	Solexa-405388
sera2	SM-4TSDF	Solexa-405200	Solexa-405380
sera2	SM-4TSDG	Solexa-405207	Solexa-405387
sera2	SM-4TSDH	Solexa-405221	Solexa-405401
sera2	SM-4TSDI	Solexa-405264	Solexa-405444
sera2	SM-4TSDJ	Solexa-405234	Solexa-405414
sera2	SM-4TSDK	Solexa-405206	Solexa-405386
sera2	SM-4TSDL	Solexa-405259	Solexa-405439
sera2	SM-4TSDM	Solexa-405225	Solexa-405405
sera2	SM-4TSDN	Solexa-405196	Solexa-405376
sera2	SM-4TSDO	Solexa-405231	Solexa-405411
sera2	SM-4TSDP	Solexa-405195	Solexa-405375
sera2	SM-4TSDQ	Solexa-405239	Solexa-405419
sera2	SM-4TSDS	Solexa-405202	Solexa-405382
sera2	SM-4TSDT	Solexa-405233	Solexa-405413
sera2	SM-4TSDU	Solexa-405260	Solexa-405440
sera2	SM-4TSDW	Solexa-405199	Solexa-405379
sera2	SM-4TSDX	Solexa-405193	Solexa-405373
sera2	SM-4TSDY	Solexa-405232	Solexa-405412
sera2	SM-4TSDZ	Solexa-405203	Solexa-405383
sera2	SM-4TSE1	Solexa-405220	Solexa-405400
sera2	SM-4TSE2	Solexa-405236	Solexa-405416
sera2	SM-4TSE3	Solexa-405198	Solexa-405378
sera2	SM-4TSE4	Solexa-405204	Solexa-405384
sera2	SM-4TSE5	Solexa-405205	Solexa-405385
sera2	SM-4TSE6	Solexa-405201	Solexa-405381
sera2	SM-4TSEH	Solexa-405227	Solexa-405407
sera2	SM-4TSEI	Solexa-405214	Solexa-405394
sera2	SM-4TSEJ	Solexa-405242	Solexa-405422
sera2	SM-4TSEK	Solexa-405257	Solexa-405437
sera2	SM-4TSEL	Solexa-405194	Solexa-405374
sera2	SM-4TSEM	Solexa-405197	Solexa-405377
sera2	SM-4TSEN	Solexa-405235	Solexa-405415
sera2	SM-4TSEO	Solexa-405228	Solexa-405408
sera2	SM-4ZJ64	Solexa-405277	Solexa-405457
sera2	SM-4ZJ65	Solexa-405278	Solexa-405458
sera2	SM-4ZJXL	Solexa-405276	Solexa-405456
sera2	SM-4ZK3P	Solexa-405280	Solexa-405460
sera2	SM-4ZK4Z	Solexa-405283	Solexa-405463
sera2	SM-4ZK51	Solexa-405288	Solexa-405468
sera2	SM-4ZK53	Solexa-405285	Solexa-405465
sera2	SM-4ZK54	Solexa-405281	Solexa-405461
sera2	SM-4ZK6D	Solexa-405287	Solexa-405467
sera2	SM-4ZK6E	Solexa-405279	Solexa-405459
sera2	SM-4ZK6F	Solexa-405286	Solexa-405466
sera2	SM-4ZK6G	Solexa-405282	Solexa-405462
sera2	SM-4ZK6H	Solexa-405284	Solexa-405464
sera2	SM-DNOCI	Solexa-405109	Solexa-405289
sera2	SM-DNOCJ	Solexa-405110	Solexa-405290
sera2	SM-DNOCK	Solexa-405111	Solexa-405291
sera2	SM-DNOCL	Solexa-405112	Solexa-405292
sera2	SM-DNOCM	Solexa-405113	Solexa-405293
sera2	SM-DNOCN	Solexa-405114	Solexa-405294
sera2	SM-DNOCO	Solexa-405115	Solexa-405295
sera2	SM-DNOCP	Solexa-405116	Solexa-405296
sera2	SM-DNOCQ	Solexa-405117	Solexa-405297
sera2	SM-DNOCR	Solexa-405118	Solexa-405298
sera2	SM-DNOCS	Solexa-405119	Solexa-405299
sera2	SM-DNOCT	Solexa-405120	Solexa-405300
sera2	SM-DNOCU	Solexa-405121	Solexa-405301
sera2	SM-DNOCV	Solexa-405122	Solexa-405302
sera2	SM-DNOCW	Solexa-405123	Solexa-405303
sera2	SM-DNOCX	Solexa-405124	Solexa-405304
sera2	SM-DNOCY	Solexa-405125	Solexa-405305
sera2	SM-DNOCZ	Solexa-405126	Solexa-405306
sera2	SM-DNOD1	Solexa-405127	Solexa-405307
sera2	SM-DNOD2	Solexa-405128	Solexa-405308
sera2	SM-DNOD3	Solexa-405129	Solexa-405309
sera2	SM-DNOD4	Solexa-405130	Solexa-405310
sera2	SM-DNOD5	Solexa-405131	Solexa-405311
sera2	SM-DNOD6	Solexa-405132	Solexa-405312
sera2	SM-DNOD7	Solexa-405133	Solexa-405313
sera2	SM-DNOD8	Solexa-405134	Solexa-405314
sera2	SM-DNOD9	Solexa-405135	Solexa-405315
sera2	SM-DNODA	Solexa-405136	Solexa-405316
sera2	SM-DNODB	Solexa-405137	Solexa-405317
sera2	SM-DNODC	Solexa-405138	Solexa-405318
sera2	SM-DNODD	Solexa-405139	Solexa-405319
sera2	SM-DNODE	Solexa-405140	Solexa-405320
sera2	SM-DNODF	Solexa-405141	Solexa-405321
sera2	SM-DNODG	Solexa-405142	Solexa-405322
sera2	SM-DNODH	Solexa-405143	Solexa-405323
sera2	SM-DNODI	Solexa-405144	Solexa-405324
sera2	SM-DNODJ	Solexa-405145	Solexa-405325
sera2	SM-DNODK	Solexa-405146	Solexa-405326
sera2	SM-DNODL	Solexa-405147	Solexa-405327
sera2	SM-DNODM	Solexa-405148	Solexa-405328
sera2	SM-DNODN	Solexa-405149	Solexa-405329
sera2	SM-DNODO	Solexa-405150	Solexa-405330
sera2	SM-DNODP	Solexa-405151	Solexa-405331
sera2	SM-DNODQ	Solexa-405152	Solexa-405332
sera2	SM-DNODR	Solexa-405153	Solexa-405333
sera2	SM-DNODS	Solexa-405154	Solexa-405334
sera2	SM-DNODT	Solexa-405155	Solexa-405335
sera2	SM-DNODU	Solexa-405156	Solexa-405336
sera2	SM-DNODV	Solexa-405157	Solexa-405337
sera2	SM-DNODW	Solexa-405158	Solexa-405338
sera2	SM-DNODX	Solexa-405159	Solexa-405339
sera2	SM-DNODY	Solexa-405160	Solexa-405340
sera2	SM-DNODZ	Solexa-405161	Solexa-405341
sera2	SM-DNOE1	Solexa-405162	Solexa-405342
sera2	SM-DNOE2	Solexa-405163	Solexa-405343
sera2	SM-DNOE3	Solexa-405164	Solexa-405344
sera2	SM-DNOE4	Solexa-405165	Solexa-405345
sera2	SM-DNOE5	Solexa-405166	Solexa-405346
sera2	SM-DNOE6	Solexa-405167	Solexa-405347
sera2	SM-DNOE7	Solexa-405168	Solexa-405348
sera2	SM-DNOE8	Solexa-405169	Solexa-405349
sera2	SM-DNOE9	Solexa-405170	Solexa-405350
sera2	SM-DNOEA	Solexa-405171	Solexa-405351
sera2	SM-DNOEB	Solexa-405172	Solexa-405352
sera2	SM-DNOEC	Solexa-405173	Solexa-405353
sera2	SM-DNOED	Solexa-405174	Solexa-405354
sera2	SM-DNOEE	Solexa-405175	Solexa-405355
sera2	SM-DNOEF	Solexa-405176	Solexa-405356
sera2	SM-DNOEG	Solexa-405177	Solexa-405357
sera2	SM-DNOEH	Solexa-405178	Solexa-405358
sera2	SM-DNOEI	Solexa-405179	Solexa-405359
sera2	SM-DNOEJ	Solexa-405180	Solexa-405360
sera2	SM-DNOEK	Solexa-405181	Solexa-405361
sera2	SM-DNOEL	Solexa-405182	Solexa-405362
sera2	SM-DNOEM	Solexa-405183	Solexa-405363
sera2	SM-DNOEN	Solexa-405184	Solexa-405364
sera2	SM-DNOEO	Solexa-405185	Solexa-405365
sera2	SM-DNOEP	Solexa-405186	Solexa-405366
