## Supplemental File 3 for "Detection of low-density *Plasmodium falciparum* infections using amplicon deep sequencing": supp_file_3D-seekdeep_1x-group_metadata.txt

sample	sid	contents	well_pos
Solexa-405109	SM-DNOCI	p_falciparum_mock	A01
Solexa-405110	SM-DNOCJ	p_falciparum_mock	A02
Solexa-405111	SM-DNOCK	p_falciparum_mock	A03
Solexa-405112	SM-DNOCL	p_falciparum_mock	A04
Solexa-405113	SM-DNOCM	p_falciparum_mock	A05
Solexa-405114	SM-DNOCN	p_falciparum_mock	A06
Solexa-405115	SM-DNOCO	p_falciparum_mock	A07
Solexa-405116	SM-DNOCP	p_falciparum_mock	A08
Solexa-405117	SM-DNOCQ	p_falciparum_mock	A09
Solexa-405118	SM-DNOCR	p_falciparum_mock	A10
Solexa-405119	SM-DNOCS	p_falciparum_mock	A11
Solexa-405120	SM-DNOCT	p_falciparum_mock	A12
Solexa-405121	SM-DNOCU	p_falciparum_mock	B01
Solexa-405122	SM-DNOCV	p_falciparum_mock	B02
Solexa-405123	SM-DNOCW	p_falciparum_mock	B03
Solexa-405124	SM-DNOCX	p_falciparum_mock	B04
Solexa-405125	SM-DNOCY	p_falciparum_mock	B05
Solexa-405126	SM-DNOCZ	p_falciparum_mock	B06
Solexa-405127	SM-DNOD1	p_falciparum_mock	B07
Solexa-405128	SM-DNOD2	p_falciparum_mock	B08
Solexa-405129	SM-DNOD3	p_falciparum_mock	B09
Solexa-405130	SM-DNOD4	p_falciparum_mock	B10
Solexa-405131	SM-DNOD5	p_falciparum_mock	B11
Solexa-405132	SM-DNOD6	p_falciparum_mock	B12
Solexa-405133	SM-DNOD7	p_falciparum_mock	C01
Solexa-405134	SM-DNOD8	p_falciparum_mock	C02
Solexa-405135	SM-DNOD9	p_falciparum_mock	C03
Solexa-405136	SM-DNODA	p_falciparum_mock	C04
Solexa-405137	SM-DNODB	p_falciparum_mock	C05
Solexa-405138	SM-DNODC	p_falciparum_mock	C06
Solexa-405139	SM-DNODD	p_falciparum_mock	C07
Solexa-405140	SM-DNODE	p_falciparum_mock	C08
Solexa-405141	SM-DNODF	p_falciparum_mock	C09
Solexa-405142	SM-DNODG	p_falciparum_mock	C10
Solexa-405143	SM-DNODH	p_falciparum_mock	C11
Solexa-405144	SM-DNODI	p_falciparum_mock	C12
Solexa-405145	SM-DNODJ	p_falciparum_mock	D01
Solexa-405146	SM-DNODK	p_falciparum_mock	D02
Solexa-405147	SM-DNODL	p_falciparum_mock	D03
Solexa-405148	SM-DNODM	p_falciparum_mock	D04
Solexa-405149	SM-DNODN	p_falciparum_mock	D05
Solexa-405150	SM-DNODO	p_falciparum_mock	D06
Solexa-405151	SM-DNODP	p_falciparum_mock	D07
Solexa-405152	SM-DNODQ	human_dna	D08
Solexa-405153	SM-DNODR	p_falciparum_mock	D09
Solexa-405154	SM-DNODS	p_falciparum_mock	D10
Solexa-405155	SM-DNODT	p_falciparum_mock	D11
Solexa-405156	SM-DNODU	p_falciparum_mock	D12
Solexa-405157	SM-DNODV	p_falciparum_mock	E01
Solexa-405158	SM-DNODW	p_falciparum_mock	E02
Solexa-405159	SM-DNODX	p_falciparum_mock	E03
Solexa-405160	SM-DNODY	p_falciparum_mock	E04
Solexa-405161	SM-DNODZ	p_falciparum_mock	E05
Solexa-405162	SM-DNOE1	p_falciparum_mock	E06
Solexa-405163	SM-DNOE2	p_falciparum_mock	E07
Solexa-405164	SM-DNOE3	p_falciparum_mock	E08
Solexa-405165	SM-DNOE4	p_falciparum_mock	E09
Solexa-405166	SM-DNOE5	p_falciparum_mock	E10
Solexa-405167	SM-DNOE6	p_falciparum_mock	E11
Solexa-405168	SM-DNOE7	p_falciparum_mock	E12
Solexa-405169	SM-DNOE8	p_falciparum_mock	F01
Solexa-405170	SM-DNOE9	p_falciparum_mock	F02
Solexa-405171	SM-DNOEA	p_falciparum_mock	F03
Solexa-405172	SM-DNOEB	p_falciparum_mock	F04
Solexa-405173	SM-DNOEC	p_falciparum_mock	F05
Solexa-405174	SM-DNOED	p_falciparum_mock	F06
Solexa-405175	SM-DNOEE	p_falciparum_mock	F07
Solexa-405176	SM-DNOEF	p_falciparum_mock	F08
Solexa-405177	SM-DNOEG	p_falciparum_mock	F09
Solexa-405178	SM-DNOEH	p_falciparum_mock	F10
Solexa-405179	SM-DNOEI	p_falciparum_mock	F11
Solexa-405180	SM-DNOEJ	p_falciparum_mock	F12
Solexa-405181	SM-DNOEK	p_falciparum_mock	G01
Solexa-405182	SM-DNOEL	p_falciparum_mock	G02
Solexa-405183	SM-DNOEM	p_falciparum_mock	G03
Solexa-405184	SM-DNOEN	p_falciparum_mock	G04
Solexa-405185	SM-DNOEO	p_falciparum_mock	G05
Solexa-405186	SM-DNOEP	water	G06
Solexa-405187	10M_malaria_plasmodium_pos_control	plasmid	G07
Solexa-405188	1M_malaria_plasmodium_pos_control	plasmid	G08
Solexa-405189	100K_malaria_plasmodium_pos_control	plasmid	G09
Solexa-405190	10K_malaria_plasmodium_pos_control	plasmid	G10
Solexa-405191	1K_malaria_plasmodium_pos_control	plasmid	G11
Solexa-405192	100_malaria_plasmodium_pos_control	plasmid	G12
Solexa-405193	SM-4TSDX	patient_blood_spot	A01
Solexa-405194	SM-4TSEL	patient_blood_spot	A02
Solexa-405195	SM-4TSDP	patient_blood_spot	A03
Solexa-405196	SM-4TSDN	patient_blood_spot	A04
Solexa-405197	SM-4TSEM	patient_blood_spot	A05
Solexa-405198	SM-4TSE3	patient_blood_spot	A06
Solexa-405199	SM-4TSDW	patient_blood_spot	A07
Solexa-405200	SM-4TSDF	patient_blood_spot	A08
Solexa-405201	SM-4TSE6	patient_blood_spot	A09
Solexa-405202	SM-4TSDS	patient_blood_spot	A10
Solexa-405203	SM-4TSDZ	patient_blood_spot	A11
Solexa-405204	SM-4TSE4	patient_blood_spot	A12
Solexa-405205	SM-4TSE5	patient_blood_spot	B01
Solexa-405206	SM-4TSDK	blank	B02
Solexa-405207	SM-4TSDG	patient_blood_spot	B03
Solexa-405208	SM-4TSDE	patient_blood_spot	B04
Solexa-405209	SM-4TSCF	patient_blood_spot	B05
Solexa-405210	SM-4TSCG	patient_blood_spot	B06
Solexa-405211	SM-4TSCJ	patient_blood_spot	B07
Solexa-405212	SM-4TSCL	patient_blood_spot	B08
Solexa-405213	SM-4TSCR	patient_blood_spot	B09
Solexa-405214	SM-4TSEI	patient_blood_spot	B10
Solexa-405215	SM-4TSCH	patient_blood_spot	B11
Solexa-405216	SM-4TSCB	patient_blood_spot	B12
Solexa-405217	SM-4JPV4	patient_blood_spot	C01
Solexa-405218	SM-4TSCK	patient_blood_spot	C02
Solexa-405219	SM-4TSCS	patient_blood_spot	C03
Solexa-405220	SM-4TSE1	patient_blood_spot	C04
Solexa-405221	SM-4TSDH	patient_blood_spot	C05
Solexa-405222	SM-4TSCE	patient_blood_spot	C06
Solexa-405223	SM-4TSCY	patient_blood_spot	C07
Solexa-405224	SM-4TSCM	patient_blood_spot	C08
Solexa-405225	SM-4TSDM	patient_blood_spot	C09
Solexa-405226	SM-4TSC6	patient_blood_spot	C10
Solexa-405227	SM-4TSEH	patient_blood_spot	C11
Solexa-405228	SM-4TSEO	patient_blood_spot	C12
Solexa-405229	SM-4TSDA	patient_blood_spot	D01
Solexa-405230	SM-4TSDB	patient_blood_spot	D02
Solexa-405231	SM-4TSDO	patient_blood_spot	D03
Solexa-405232	SM-4TSDY	patient_blood_spot	D04
Solexa-405233	SM-4TSDT	patient_blood_spot	D05
Solexa-405234	SM-4TSDJ	patient_blood_spot	D06
Solexa-405235	SM-4TSEN	patient_blood_spot	D07
Solexa-405236	SM-4TSE2	patient_blood_spot	D08
Solexa-405237	SM-4TSC8	patient_blood_spot	D09
Solexa-405238	SM-4TSC7	patient_blood_spot	D10
Solexa-405239	SM-4TSDQ	patient_blood_spot	D11
Solexa-405240	SM-4TSCV	patient_blood_spot	D12
Solexa-405241	SM-4TSCZ	patient_blood_spot	E01
Solexa-405242	SM-4TSEJ	patient_blood_spot	E02
Solexa-405243	SM-4TSCD	patient_blood_spot	E03
Solexa-405244	SM-4TSCT	patient_blood_spot	E04
Solexa-405245	SM-4TSD9	patient_blood_spot	E05
Solexa-405246	SM-4TSC1	patient_blood_spot	E06
Solexa-405247	SM-4TSCU	patient_blood_spot	E07
Solexa-405248	SM-4TSCO	patient_blood_spot	E08
Solexa-405249	SM-4TSDD	patient_blood_spot	E09
Solexa-405250	SM-4TSCC	patient_blood_spot	E10
Solexa-405251	SM-4TSCA	patient_blood_spot	E11
Solexa-405252	SM-4TSD8	patient_blood_spot	E12
Solexa-405253	SM-4TSCW	patient_blood_spot	F01
Solexa-405254	SM-4TSD3	patient_blood_spot	F02
Solexa-405255	SM-4TSD2	patient_blood_spot	F03
Solexa-405256	SM-4TSCI	patient_blood_spot	F04
Solexa-405257	SM-4TSEK	patient_blood_spot	F05
Solexa-405258	SM-4TSCQ	patient_blood_spot	F06
Solexa-405259	SM-4TSDL	patient_blood_spot	F07
Solexa-405260	SM-4TSDU	patient_blood_spot	F08
Solexa-405261	SM-4TSC9	patient_blood_spot	F09
Solexa-405262	SM-4TSC5	patient_blood_spot	F10
Solexa-405263	SM-4TSCX	patient_blood_spot	F11
Solexa-405264	SM-4TSDI	patient_blood_spot	F12
Solexa-405265	SM-4TSDC	patient_blood_spot	G01
Solexa-405266	SM-4TSD5	patient_blood_spot	G02
Solexa-405267	SM-4TSC3	patient_blood_spot	G03
Solexa-405268	SM-4TSD6	patient_blood_spot	G04
Solexa-405269	SM-4TSD1	patient_blood_spot	G05
Solexa-405270	SM-4TSC4	patient_blood_spot	G06
Solexa-405271	SM-4TSD7	patient_blood_spot	G07
Solexa-405272	SM-4TSC2	patient_blood_spot	G08
Solexa-405273	SM-4TSBZ	patient_blood_spot	G09
Solexa-405274	SM-4TSCN	patient_blood_spot	G10
Solexa-405275	SM-4TSD4	patient_blood_spot	G11
Solexa-405276	SM-4ZJXL	patient_blood_spot	G12
Solexa-405277	SM-4ZJ64	patient_blood_spot	H01
Solexa-405278	SM-4ZJ65	patient_blood_spot	H02
Solexa-405279	SM-4ZK6E	patient_blood_spot	H03
Solexa-405280	SM-4ZK3P	patient_blood_spot	H04
Solexa-405281	SM-4ZK54	patient_blood_spot	H05
Solexa-405282	SM-4ZK6G	patient_blood_spot	H06
Solexa-405283	SM-4ZK4Z	patient_blood_spot	H07
Solexa-405284	SM-4ZK6H	patient_blood_spot	H08
Solexa-405285	SM-4ZK53	patient_blood_spot	H09
Solexa-405286	SM-4ZK6F	patient_blood_spot	H10
Solexa-405287	SM-4ZK6D	patient_blood_spot	H11
Solexa-405288	SM-4ZK51	patient_blood_spot	H12
Solexa-405289	SM-DNOCI	p_falciparum_mock	A01
Solexa-405290	SM-DNOCJ	p_falciparum_mock	A02
Solexa-405291	SM-DNOCK	p_falciparum_mock	A03
Solexa-405292	SM-DNOCL	p_falciparum_mock	A04
Solexa-405293	SM-DNOCM	p_falciparum_mock	A05
Solexa-405294	SM-DNOCN	p_falciparum_mock	A06
Solexa-405295	SM-DNOCO	p_falciparum_mock	A07
Solexa-405296	SM-DNOCP	p_falciparum_mock	A08
Solexa-405297	SM-DNOCQ	p_falciparum_mock	A09
Solexa-405298	SM-DNOCR	p_falciparum_mock	A10
Solexa-405299	SM-DNOCS	p_falciparum_mock	A11
Solexa-405300	SM-DNOCT	p_falciparum_mock	A12
Solexa-405301	SM-DNOCU	p_falciparum_mock	B01
Solexa-405302	SM-DNOCV	p_falciparum_mock	B02
Solexa-405303	SM-DNOCW	p_falciparum_mock	B03
Solexa-405304	SM-DNOCX	p_falciparum_mock	B04
Solexa-405305	SM-DNOCY	p_falciparum_mock	B05
Solexa-405306	SM-DNOCZ	p_falciparum_mock	B06
Solexa-405307	SM-DNOD1	p_falciparum_mock	B07
Solexa-405308	SM-DNOD2	p_falciparum_mock	B08
Solexa-405309	SM-DNOD3	p_falciparum_mock	B09
Solexa-405310	SM-DNOD4	p_falciparum_mock	B10
Solexa-405311	SM-DNOD5	p_falciparum_mock	B11
Solexa-405312	SM-DNOD6	p_falciparum_mock	B12
Solexa-405313	SM-DNOD7	p_falciparum_mock	C01
Solexa-405314	SM-DNOD8	p_falciparum_mock	C02
Solexa-405315	SM-DNOD9	p_falciparum_mock	C03
Solexa-405316	SM-DNODA	p_falciparum_mock	C04
Solexa-405317	SM-DNODB	p_falciparum_mock	C05
Solexa-405318	SM-DNODC	p_falciparum_mock	C06
Solexa-405319	SM-DNODD	p_falciparum_mock	C07
Solexa-405320	SM-DNODE	p_falciparum_mock	C08
Solexa-405321	SM-DNODF	p_falciparum_mock	C09
Solexa-405322	SM-DNODG	p_falciparum_mock	C10
Solexa-405323	SM-DNODH	p_falciparum_mock	C11
Solexa-405324	SM-DNODI	p_falciparum_mock	C12
Solexa-405325	SM-DNODJ	p_falciparum_mock	D01
Solexa-405326	SM-DNODK	p_falciparum_mock	D02
Solexa-405327	SM-DNODL	p_falciparum_mock	D03
Solexa-405328	SM-DNODM	p_falciparum_mock	D04
Solexa-405329	SM-DNODN	p_falciparum_mock	D05
Solexa-405330	SM-DNODO	p_falciparum_mock	D06
Solexa-405331	SM-DNODP	p_falciparum_mock	D07
Solexa-405332	SM-DNODQ	human_dna	D08
Solexa-405333	SM-DNODR	p_falciparum_mock	D09
Solexa-405334	SM-DNODS	p_falciparum_mock	D10
Solexa-405335	SM-DNODT	p_falciparum_mock	D11
Solexa-405336	SM-DNODU	p_falciparum_mock	D12
Solexa-405337	SM-DNODV	p_falciparum_mock	E01
Solexa-405338	SM-DNODW	p_falciparum_mock	E02
Solexa-405339	SM-DNODX	p_falciparum_mock	E03
Solexa-405340	SM-DNODY	p_falciparum_mock	E04
Solexa-405341	SM-DNODZ	p_falciparum_mock	E05
Solexa-405342	SM-DNOE1	p_falciparum_mock	E06
Solexa-405343	SM-DNOE2	p_falciparum_mock	E07
Solexa-405344	SM-DNOE3	p_falciparum_mock	E08
Solexa-405345	SM-DNOE4	p_falciparum_mock	E09
Solexa-405346	SM-DNOE5	p_falciparum_mock	E10
Solexa-405347	SM-DNOE6	p_falciparum_mock	E11
Solexa-405348	SM-DNOE7	p_falciparum_mock	E12
Solexa-405349	SM-DNOE8	p_falciparum_mock	F01
Solexa-405350	SM-DNOE9	p_falciparum_mock	F02
Solexa-405351	SM-DNOEA	p_falciparum_mock	F03
Solexa-405352	SM-DNOEB	p_falciparum_mock	F04
Solexa-405353	SM-DNOEC	p_falciparum_mock	F05
Solexa-405354	SM-DNOED	p_falciparum_mock	F06
Solexa-405355	SM-DNOEE	p_falciparum_mock	F07
Solexa-405356	SM-DNOEF	p_falciparum_mock	F08
Solexa-405357	SM-DNOEG	p_falciparum_mock	F09
Solexa-405358	SM-DNOEH	p_falciparum_mock	F10
Solexa-405359	SM-DNOEI	p_falciparum_mock	F11
Solexa-405360	SM-DNOEJ	p_falciparum_mock	F12
Solexa-405361	SM-DNOEK	p_falciparum_mock	G01
Solexa-405362	SM-DNOEL	p_falciparum_mock	G02
Solexa-405363	SM-DNOEM	p_falciparum_mock	G03
Solexa-405364	SM-DNOEN	p_falciparum_mock	G04
Solexa-405365	SM-DNOEO	p_falciparum_mock	G05
Solexa-405366	SM-DNOEP	water	G06
Solexa-405367	10M_malaria_plasmodium_pos_control	plasmid	G07
Solexa-405368	1M_malaria_plasmodium_pos_control	plasmid	G08
Solexa-405369	100K_malaria_plasmodium_pos_control	plasmid	G09
Solexa-405370	10K_malaria_plasmodium_pos_control	plasmid	G10
Solexa-405371	1K_malaria_plasmodium_pos_control	plasmid	G11
Solexa-405372	100_malaria_plasmodium_pos_control	plasmid	G12
Solexa-405373	SM-4TSDX	patient_blood_spot	A01
Solexa-405374	SM-4TSEL	patient_blood_spot	A02
Solexa-405375	SM-4TSDP	patient_blood_spot	A03
Solexa-405376	SM-4TSDN	patient_blood_spot	A04
Solexa-405377	SM-4TSEM	patient_blood_spot	A05
Solexa-405378	SM-4TSE3	patient_blood_spot	A06
Solexa-405379	SM-4TSDW	patient_blood_spot	A07
Solexa-405380	SM-4TSDF	patient_blood_spot	A08
Solexa-405381	SM-4TSE6	patient_blood_spot	A09
Solexa-405382	SM-4TSDS	patient_blood_spot	A10
Solexa-405383	SM-4TSDZ	patient_blood_spot	A11
Solexa-405384	SM-4TSE4	patient_blood_spot	A12
Solexa-405385	SM-4TSE5	patient_blood_spot	B01
Solexa-405386	SM-4TSDK	blank	B02
Solexa-405387	SM-4TSDG	patient_blood_spot	B03
Solexa-405388	SM-4TSDE	patient_blood_spot	B04
Solexa-405389	SM-4TSCF	patient_blood_spot	B05
Solexa-405390	SM-4TSCG	patient_blood_spot	B06
Solexa-405391	SM-4TSCJ	patient_blood_spot	B07
Solexa-405392	SM-4TSCL	patient_blood_spot	B08
Solexa-405393	SM-4TSCR	patient_blood_spot	B09
Solexa-405394	SM-4TSEI	patient_blood_spot	B10
Solexa-405395	SM-4TSCH	patient_blood_spot	B11
Solexa-405396	SM-4TSCB	patient_blood_spot	B12
Solexa-405397	SM-4JPV4	patient_blood_spot	C01
Solexa-405398	SM-4TSCK	patient_blood_spot	C02
Solexa-405399	SM-4TSCS	patient_blood_spot	C03
Solexa-405400	SM-4TSE1	patient_blood_spot	C04
Solexa-405401	SM-4TSDH	patient_blood_spot	C05
Solexa-405402	SM-4TSCE	patient_blood_spot	C06
Solexa-405403	SM-4TSCY	patient_blood_spot	C07
Solexa-405404	SM-4TSCM	patient_blood_spot	C08
Solexa-405405	SM-4TSDM	patient_blood_spot	C09
Solexa-405406	SM-4TSC6	patient_blood_spot	C10
Solexa-405407	SM-4TSEH	patient_blood_spot	C11
Solexa-405408	SM-4TSEO	patient_blood_spot	C12
Solexa-405409	SM-4TSDA	patient_blood_spot	D01
Solexa-405410	SM-4TSDB	patient_blood_spot	D02
Solexa-405411	SM-4TSDO	patient_blood_spot	D03
Solexa-405412	SM-4TSDY	patient_blood_spot	D04
Solexa-405413	SM-4TSDT	patient_blood_spot	D05
Solexa-405414	SM-4TSDJ	patient_blood_spot	D06
Solexa-405415	SM-4TSEN	patient_blood_spot	D07
Solexa-405416	SM-4TSE2	patient_blood_spot	D08
Solexa-405417	SM-4TSC8	patient_blood_spot	D09
Solexa-405418	SM-4TSC7	patient_blood_spot	D10
Solexa-405419	SM-4TSDQ	patient_blood_spot	D11
Solexa-405420	SM-4TSCV	patient_blood_spot	D12
Solexa-405421	SM-4TSCZ	patient_blood_spot	E01
Solexa-405422	SM-4TSEJ	patient_blood_spot	E02
Solexa-405423	SM-4TSCD	patient_blood_spot	E03
Solexa-405424	SM-4TSCT	patient_blood_spot	E04
Solexa-405425	SM-4TSD9	patient_blood_spot	E05
Solexa-405426	SM-4TSC1	patient_blood_spot	E06
Solexa-405427	SM-4TSCU	patient_blood_spot	E07
Solexa-405428	SM-4TSCO	patient_blood_spot	E08
Solexa-405429	SM-4TSDD	patient_blood_spot	E09
Solexa-405430	SM-4TSCC	patient_blood_spot	E10
Solexa-405431	SM-4TSCA	patient_blood_spot	E11
Solexa-405432	SM-4TSD8	patient_blood_spot	E12
Solexa-405433	SM-4TSCW	patient_blood_spot	F01
Solexa-405434	SM-4TSD3	patient_blood_spot	F02
Solexa-405435	SM-4TSD2	patient_blood_spot	F03
Solexa-405436	SM-4TSCI	patient_blood_spot	F04
Solexa-405437	SM-4TSEK	patient_blood_spot	F05
Solexa-405438	SM-4TSCQ	patient_blood_spot	F06
Solexa-405439	SM-4TSDL	patient_blood_spot	F07
Solexa-405440	SM-4TSDU	patient_blood_spot	F08
Solexa-405441	SM-4TSC9	patient_blood_spot	F09
Solexa-405442	SM-4TSC5	patient_blood_spot	F10
Solexa-405443	SM-4TSCX	patient_blood_spot	F11
Solexa-405444	SM-4TSDI	patient_blood_spot	F12
Solexa-405445	SM-4TSDC	patient_blood_spot	G01
Solexa-405446	SM-4TSD5	patient_blood_spot	G02
Solexa-405447	SM-4TSC3	patient_blood_spot	G03
Solexa-405448	SM-4TSD6	patient_blood_spot	G04
Solexa-405449	SM-4TSD1	patient_blood_spot	G05
Solexa-405450	SM-4TSC4	patient_blood_spot	G06
Solexa-405451	SM-4TSD7	patient_blood_spot	G07
Solexa-405452	SM-4TSC2	patient_blood_spot	G08
Solexa-405453	SM-4TSBZ	patient_blood_spot	G09
Solexa-405454	SM-4TSCN	patient_blood_spot	G10
Solexa-405455	SM-4TSD4	patient_blood_spot	G11
Solexa-405456	SM-4ZJXL	patient_blood_spot	G12
Solexa-405457	SM-4ZJ64	patient_blood_spot	H01
Solexa-405458	SM-4ZJ65	patient_blood_spot	H02
Solexa-405459	SM-4ZK6E	patient_blood_spot	H03
Solexa-405460	SM-4ZK3P	patient_blood_spot	H04
Solexa-405461	SM-4ZK54	patient_blood_spot	H05
Solexa-405462	SM-4ZK6G	patient_blood_spot	H06
Solexa-405463	SM-4ZK4Z	patient_blood_spot	H07
Solexa-405464	SM-4ZK6H	patient_blood_spot	H08
Solexa-405465	SM-4ZK53	patient_blood_spot	H09
Solexa-405466	SM-4ZK6F	patient_blood_spot	H10
Solexa-405467	SM-4ZK6D	patient_blood_spot	H11
Solexa-405468	SM-4ZK51	patient_blood_spot	H12
