## Supplemental File 3 for "Detection of low-density *Plasmodium falciparum* infections using amplicon deep sequencing": supp_file_4C-pasec-solexa_key.csv

Solexa_ID	seq	malaria	contents	well_pos	Sample_ID	plate_num
Solexa-405109	+	+	p_falciparum_mock	A01	SM-DNOCI	1
Solexa-405110	+	+	p_falciparum_mock	A02	SM-DNOCJ	1
Solexa-405111	+	+	p_falciparum_mock	A03	SM-DNOCK	1
Solexa-405112	+	+	p_falciparum_mock	A04	SM-DNOCL	1
Solexa-405113	+	+	p_falciparum_mock	A05	SM-DNOCM	1
Solexa-405114	+	+	p_falciparum_mock	A06	SM-DNOCN	1
Solexa-405115	+	+	p_falciparum_mock	A07	SM-DNOCO	1
Solexa-405116	+	+	p_falciparum_mock	A08	SM-DNOCP	1
Solexa-405117	+	+	p_falciparum_mock	A09	SM-DNOCQ	1
Solexa-405118	+	+	p_falciparum_mock	A10	SM-DNOCR	1
Solexa-405119	+	+	p_falciparum_mock	A11	SM-DNOCS	1
Solexa-405120	+	+	p_falciparum_mock	A12	SM-DNOCT	1
Solexa-405121	+	+	p_falciparum_mock	B01	SM-DNOCU	1
Solexa-405122	+	+	p_falciparum_mock	B02	SM-DNOCV	1
Solexa-405123	+	+	p_falciparum_mock	B03	SM-DNOCW	1
Solexa-405124	+	+	p_falciparum_mock	B04	SM-DNOCX	1
Solexa-405125	+	+	p_falciparum_mock	B05	SM-DNOCY	1
Solexa-405126	+	+	p_falciparum_mock	B06	SM-DNOCZ	1
Solexa-405127	+	+	p_falciparum_mock	B07	SM-DNOD1	1
Solexa-405128	+	+	p_falciparum_mock	B08	SM-DNOD2	1
Solexa-405129	+	+	p_falciparum_mock	B09	SM-DNOD3	1
Solexa-405130	+	+	p_falciparum_mock	B10	SM-DNOD4	1
Solexa-405131	+	+	p_falciparum_mock	B11	SM-DNOD5	1
Solexa-405132	+	+	p_falciparum_mock	B12	SM-DNOD6	1
Solexa-405133	+	+	p_falciparum_mock	C01	SM-DNOD7	1
Solexa-405134	+	+	p_falciparum_mock	C02	SM-DNOD8	1
Solexa-405135	+	+	p_falciparum_mock	C03	SM-DNOD9	1
Solexa-405136	+	+	p_falciparum_mock	C04	SM-DNODA	1
Solexa-405137	+	+	p_falciparum_mock	C05	SM-DNODB	1
Solexa-405138	+	+	p_falciparum_mock	C06	SM-DNODC	1
Solexa-405139	+	+	p_falciparum_mock	C07	SM-DNODD	1
Solexa-405140	+	+	p_falciparum_mock	C08	SM-DNODE	1
Solexa-405141	+	+	p_falciparum_mock	C09	SM-DNODF	1
Solexa-405142	+	+	p_falciparum_mock	C10	SM-DNODG	1
Solexa-405143	+	+	p_falciparum_mock	C11	SM-DNODH	1
Solexa-405144	+	+	p_falciparum_mock	C12	SM-DNODI	1
Solexa-405145	+	+	p_falciparum_mock	D01	SM-DNODJ	1
Solexa-405146	+	+	p_falciparum_mock	D02	SM-DNODK	1
Solexa-405147	+	+	p_falciparum_mock	D03	SM-DNODL	1
Solexa-405148	+	+	p_falciparum_mock	D04	SM-DNODM	1
Solexa-405149	+	+	p_falciparum_mock	D05	SM-DNODN	1
Solexa-405150	+	+	p_falciparum_mock	D06	SM-DNODO	1
Solexa-405151	+	+	p_falciparum_mock	D07	SM-DNODP	1
Solexa-405152	+	-	human_dna	D08	SM-DNODQ	1
Solexa-405153	+	+	p_falciparum_mock	D09	SM-DNODR	1
Solexa-405154	+	+	p_falciparum_mock	D10	SM-DNODS	1
Solexa-405155	+	+	p_falciparum_mock	D11	SM-DNODT	1
Solexa-405156	+	+	p_falciparum_mock	D12	SM-DNODU	1
Solexa-405157	+	+	p_falciparum_mock	E01	SM-DNODV	1
Solexa-405158	+	+	p_falciparum_mock	E02	SM-DNODW	1
Solexa-405159	+	+	p_falciparum_mock	E03	SM-DNODX	1
Solexa-405160	+	+	p_falciparum_mock	E04	SM-DNODY	1
Solexa-405161	+	+	p_falciparum_mock	E05	SM-DNODZ	1
Solexa-405162	+	+	p_falciparum_mock	E06	SM-DNOE1	1
Solexa-405163	+	+	p_falciparum_mock	E07	SM-DNOE2	1
Solexa-405164	+	+	p_falciparum_mock	E08	SM-DNOE3	1
Solexa-405165	+	+	p_falciparum_mock	E09	SM-DNOE4	1
Solexa-405166	+	+	p_falciparum_mock	E10	SM-DNOE5	1
Solexa-405167	+	+	p_falciparum_mock	E11	SM-DNOE6	1
Solexa-405168	+	+	p_falciparum_mock	E12	SM-DNOE7	1
Solexa-405169	+	+	p_falciparum_mock	F01	SM-DNOE8	1
Solexa-405170	+	+	p_falciparum_mock	F02	SM-DNOE9	1
Solexa-405171	+	+	p_falciparum_mock	F03	SM-DNOEA	1
Solexa-405172	+	+	p_falciparum_mock	F04	SM-DNOEB	1
Solexa-405173	+	+	p_falciparum_mock	F05	SM-DNOEC	1
Solexa-405174	+	+	p_falciparum_mock	F06	SM-DNOED	1
Solexa-405175	+	+	p_falciparum_mock	F07	SM-DNOEE	1
Solexa-405176	+	+	p_falciparum_mock	F08	SM-DNOEF	1
Solexa-405177	+	+	p_falciparum_mock	F09	SM-DNOEG	1
Solexa-405178	+	+	p_falciparum_mock	F10	SM-DNOEH	1
Solexa-405179	+	+	p_falciparum_mock	F11	SM-DNOEI	1
Solexa-405180	+	+	p_falciparum_mock	F12	SM-DNOEJ	1
Solexa-405181	+	+	p_falciparum_mock	G01	SM-DNOEK	1
Solexa-405182	+	+	p_falciparum_mock	G02	SM-DNOEL	1
Solexa-405183	+	+	p_falciparum_mock	G03	SM-DNOEM	1
Solexa-405184	+	+	p_falciparum_mock	G04	SM-DNOEN	1
Solexa-405185	+	+	p_falciparum_mock	G05	SM-DNOEO	1
Solexa-405186	-	-	water	G06	SM-DNOEP	1
Solexa-405187	+	-	plasmid	G07	10M_malaria_plasmodium_pos_control	1
Solexa-405188	+	-	plasmid	G08	1M_malaria_plasmodium_pos_control	1
Solexa-405189	+	-	plasmid	G09	100K_malaria_plasmodium_pos_control	1
Solexa-405190	+	-	plasmid	G10	10K_malaria_plasmodium_pos_control	1
Solexa-405191	+	-	plasmid	G11	1K_malaria_plasmodium_pos_control	1
Solexa-405192	+	-	plasmid	G12	100_malaria_plasmodium_pos_control	1
Solexa-405193	+	+	patient_blood_spot	A01	SM-4TSDX	2
Solexa-405194	+	+	patient_blood_spot	A02	SM-4TSEL	2
Solexa-405195	+	+	patient_blood_spot	A03	SM-4TSDP	2
Solexa-405196	+	+	patient_blood_spot	A04	SM-4TSDN	2
Solexa-405197	+	+	patient_blood_spot	A05	SM-4TSEM	2
Solexa-405198	+	+	patient_blood_spot	A06	SM-4TSE3	2
Solexa-405199	+	+	patient_blood_spot	A07	SM-4TSDW	2
Solexa-405200	+	+	patient_blood_spot	A08	SM-4TSDF	2
Solexa-405201	+	+	patient_blood_spot	A09	SM-4TSE6	2
Solexa-405202	+	+	patient_blood_spot	A10	SM-4TSDS	2
Solexa-405203	+	+	patient_blood_spot	A11	SM-4TSDZ	2
Solexa-405204	+	+	patient_blood_spot	A12	SM-4TSE4	2
Solexa-405205	+	+	patient_blood_spot	B01	SM-4TSE5	2
Solexa-405206	-	-	blank	B02	SM-4TSDK	2
Solexa-405207	+	+	patient_blood_spot	B03	SM-4TSDG	2
Solexa-405208	+	+	patient_blood_spot	B04	SM-4TSDE	2
Solexa-405209	+	+	patient_blood_spot	B05	SM-4TSCF	2
Solexa-405210	+	+	patient_blood_spot	B06	SM-4TSCG	2
Solexa-405211	+	+	patient_blood_spot	B07	SM-4TSCJ	2
Solexa-405212	+	+	patient_blood_spot	B08	SM-4TSCL	2
Solexa-405213	+	+	patient_blood_spot	B09	SM-4TSCR	2
Solexa-405214	+	+	patient_blood_spot	B10	SM-4TSEI	2
Solexa-405215	+	+	patient_blood_spot	B11	SM-4TSCH	2
Solexa-405216	+	+	patient_blood_spot	B12	SM-4TSCB	2
Solexa-405217	+	+	patient_blood_spot	C01	SM-4JPV4	2
Solexa-405218	+	+	patient_blood_spot	C02	SM-4TSCK	2
Solexa-405219	+	+	patient_blood_spot	C03	SM-4TSCS	2
Solexa-405220	+	+	patient_blood_spot	C04	SM-4TSE1	2
Solexa-405221	+	+	patient_blood_spot	C05	SM-4TSDH	2
Solexa-405222	+	+	patient_blood_spot	C06	SM-4TSCE	2
Solexa-405223	+	+	patient_blood_spot	C07	SM-4TSCY	2
Solexa-405224	+	+	patient_blood_spot	C08	SM-4TSCM	2
Solexa-405225	+	+	patient_blood_spot	C09	SM-4TSDM	2
Solexa-405226	+	+	patient_blood_spot	C10	SM-4TSC6	2
Solexa-405227	+	+	patient_blood_spot	C11	SM-4TSEH	2
Solexa-405228	+	+	patient_blood_spot	C12	SM-4TSEO	2
Solexa-405229	+	+	patient_blood_spot	D01	SM-4TSDA	2
Solexa-405230	+	+	patient_blood_spot	D02	SM-4TSDB	2
Solexa-405231	+	+	patient_blood_spot	D03	SM-4TSDO	2
Solexa-405232	+	+	patient_blood_spot	D04	SM-4TSDY	2
Solexa-405233	+	+	patient_blood_spot	D05	SM-4TSDT	2
Solexa-405234	+	+	patient_blood_spot	D06	SM-4TSDJ	2
Solexa-405235	+	+	patient_blood_spot	D07	SM-4TSEN	2
Solexa-405236	+	+	patient_blood_spot	D08	SM-4TSE2	2
Solexa-405237	+	+	patient_blood_spot	D09	SM-4TSC8	2
Solexa-405238	+	+	patient_blood_spot	D10	SM-4TSC7	2
Solexa-405239	+	+	patient_blood_spot	D11	SM-4TSDQ	2
Solexa-405240	+	+	patient_blood_spot	D12	SM-4TSCV	2
Solexa-405241	+	+	patient_blood_spot	E01	SM-4TSCZ	2
Solexa-405242	+	+	patient_blood_spot	E02	SM-4TSEJ	2
Solexa-405243	+	+	patient_blood_spot	E03	SM-4TSCD	2
Solexa-405244	+	+	patient_blood_spot	E04	SM-4TSCT	2
Solexa-405245	+	+	patient_blood_spot	E05	SM-4TSD9	2
Solexa-405246	+	+	patient_blood_spot	E06	SM-4TSC1	2
Solexa-405247	+	+	patient_blood_spot	E07	SM-4TSCU	2
Solexa-405248	+	+	patient_blood_spot	E08	SM-4TSCO	2
Solexa-405249	+	+	patient_blood_spot	E09	SM-4TSDD	2
Solexa-405250	+	+	patient_blood_spot	E10	SM-4TSCC	2
Solexa-405251	+	+	patient_blood_spot	E11	SM-4TSCA	2
Solexa-405252	+	+	patient_blood_spot	E12	SM-4TSD8	2
Solexa-405253	+	+	patient_blood_spot	F01	SM-4TSCW	2
Solexa-405254	+	+	patient_blood_spot	F02	SM-4TSD3	2
Solexa-405255	+	+	patient_blood_spot	F03	SM-4TSD2	2
Solexa-405256	+	+	patient_blood_spot	F04	SM-4TSCI	2
Solexa-405257	+	+	patient_blood_spot	F05	SM-4TSEK	2
Solexa-405258	+	+	patient_blood_spot	F06	SM-4TSCQ	2
Solexa-405259	+	+	patient_blood_spot	F07	SM-4TSDL	2
Solexa-405260	+	+	patient_blood_spot	F08	SM-4TSDU	2
Solexa-405261	+	+	patient_blood_spot	F09	SM-4TSC9	2
Solexa-405262	+	+	patient_blood_spot	F10	SM-4TSC5	2
Solexa-405263	+	+	patient_blood_spot	F11	SM-4TSCX	2
Solexa-405264	+	+	patient_blood_spot	F12	SM-4TSDI	2
Solexa-405265	+	+	patient_blood_spot	G01	SM-4TSDC	2
Solexa-405266	+	+	patient_blood_spot	G02	SM-4TSD5	2
Solexa-405267	+	+	patient_blood_spot	G03	SM-4TSC3	2
Solexa-405268	+	+	patient_blood_spot	G04	SM-4TSD6	2
Solexa-405269	+	+	patient_blood_spot	G05	SM-4TSD1	2
Solexa-405270	+	+	patient_blood_spot	G06	SM-4TSC4	2
Solexa-405271	+	+	patient_blood_spot	G07	SM-4TSD7	2
Solexa-405272	+	+	patient_blood_spot	G08	SM-4TSC2	2
Solexa-405273	+	+	patient_blood_spot	G09	SM-4TSBZ	2
Solexa-405274	+	+	patient_blood_spot	G10	SM-4TSCN	2
Solexa-405275	+	+	patient_blood_spot	G11	SM-4TSD4	2
Solexa-405276	+	+	patient_blood_spot	G12	SM-4ZJXL	2
Solexa-405277	+	+	patient_blood_spot	H01	SM-4ZJ64	2
Solexa-405278	+	+	patient_blood_spot	H02	SM-4ZJ65	2
Solexa-405279	+	+	patient_blood_spot	H03	SM-4ZK6E	2
Solexa-405280	+	+	patient_blood_spot	H04	SM-4ZK3P	2
Solexa-405281	+	+	patient_blood_spot	H05	SM-4ZK54	2
Solexa-405282	+	+	patient_blood_spot	H06	SM-4ZK6G	2
Solexa-405283	+	+	patient_blood_spot	H07	SM-4ZK4Z	2
Solexa-405284	+	+	patient_blood_spot	H08	SM-4ZK6H	2
Solexa-405285	+	+	patient_blood_spot	H09	SM-4ZK53	2
Solexa-405286	+	+	patient_blood_spot	H10	SM-4ZK6F	2
Solexa-405287	+	+	patient_blood_spot	H11	SM-4ZK6D	2
Solexa-405288	+	+	patient_blood_spot	H12	SM-4ZK51	2
Solexa-405289	+	+	p_falciparum_mock	A01	SM-DNOCI	3
Solexa-405290	+	+	p_falciparum_mock	A02	SM-DNOCJ	3
Solexa-405291	+	+	p_falciparum_mock	A03	SM-DNOCK	3
Solexa-405292	+	+	p_falciparum_mock	A04	SM-DNOCL	3
Solexa-405293	+	+	p_falciparum_mock	A05	SM-DNOCM	3
Solexa-405294	+	+	p_falciparum_mock	A06	SM-DNOCN	3
Solexa-405295	+	+	p_falciparum_mock	A07	SM-DNOCO	3
Solexa-405296	+	+	p_falciparum_mock	A08	SM-DNOCP	3
Solexa-405297	+	+	p_falciparum_mock	A09	SM-DNOCQ	3
Solexa-405298	+	+	p_falciparum_mock	A10	SM-DNOCR	3
Solexa-405299	+	+	p_falciparum_mock	A11	SM-DNOCS	3
Solexa-405300	+	+	p_falciparum_mock	A12	SM-DNOCT	3
Solexa-405301	+	+	p_falciparum_mock	B01	SM-DNOCU	3
Solexa-405302	+	+	p_falciparum_mock	B02	SM-DNOCV	3
Solexa-405303	+	+	p_falciparum_mock	B03	SM-DNOCW	3
Solexa-405304	+	+	p_falciparum_mock	B04	SM-DNOCX	3
Solexa-405305	+	+	p_falciparum_mock	B05	SM-DNOCY	3
Solexa-405306	+	+	p_falciparum_mock	B06	SM-DNOCZ	3
Solexa-405307	+	+	p_falciparum_mock	B07	SM-DNOD1	3
Solexa-405308	+	+	p_falciparum_mock	B08	SM-DNOD2	3
Solexa-405309	+	+	p_falciparum_mock	B09	SM-DNOD3	3
Solexa-405310	+	+	p_falciparum_mock	B10	SM-DNOD4	3
Solexa-405311	+	+	p_falciparum_mock	B11	SM-DNOD5	3
Solexa-405312	+	+	p_falciparum_mock	B12	SM-DNOD6	3
Solexa-405313	+	+	p_falciparum_mock	C01	SM-DNOD7	3
Solexa-405314	+	+	p_falciparum_mock	C02	SM-DNOD8	3
Solexa-405315	+	+	p_falciparum_mock	C03	SM-DNOD9	3
Solexa-405316	+	+	p_falciparum_mock	C04	SM-DNODA	3
Solexa-405317	+	+	p_falciparum_mock	C05	SM-DNODB	3
Solexa-405318	+	+	p_falciparum_mock	C06	SM-DNODC	3
Solexa-405319	+	+	p_falciparum_mock	C07	SM-DNODD	3
Solexa-405320	+	+	p_falciparum_mock	C08	SM-DNODE	3
Solexa-405321	+	+	p_falciparum_mock	C09	SM-DNODF	3
Solexa-405322	+	+	p_falciparum_mock	C10	SM-DNODG	3
Solexa-405323	+	+	p_falciparum_mock	C11	SM-DNODH	3
Solexa-405324	+	+	p_falciparum_mock	C12	SM-DNODI	3
Solexa-405325	+	+	p_falciparum_mock	D01	SM-DNODJ	3
Solexa-405326	+	+	p_falciparum_mock	D02	SM-DNODK	3
Solexa-405327	+	+	p_falciparum_mock	D03	SM-DNODL	3
Solexa-405328	+	+	p_falciparum_mock	D04	SM-DNODM	3
Solexa-405329	+	+	p_falciparum_mock	D05	SM-DNODN	3
Solexa-405330	+	+	p_falciparum_mock	D06	SM-DNODO	3
Solexa-405331	+	+	p_falciparum_mock	D07	SM-DNODP	3
Solexa-405332	+	-	human_dna	D08	SM-DNODQ	3
Solexa-405333	+	+	p_falciparum_mock	D09	SM-DNODR	3
Solexa-405334	+	+	p_falciparum_mock	D10	SM-DNODS	3
Solexa-405335	+	+	p_falciparum_mock	D11	SM-DNODT	3
Solexa-405336	+	+	p_falciparum_mock	D12	SM-DNODU	3
Solexa-405337	+	+	p_falciparum_mock	E01	SM-DNODV	3
Solexa-405338	+	+	p_falciparum_mock	E02	SM-DNODW	3
Solexa-405339	+	+	p_falciparum_mock	E03	SM-DNODX	3
Solexa-405340	+	+	p_falciparum_mock	E04	SM-DNODY	3
Solexa-405341	+	+	p_falciparum_mock	E05	SM-DNODZ	3
Solexa-405342	+	+	p_falciparum_mock	E06	SM-DNOE1	3
Solexa-405343	+	+	p_falciparum_mock	E07	SM-DNOE2	3
Solexa-405344	+	+	p_falciparum_mock	E08	SM-DNOE3	3
Solexa-405345	+	+	p_falciparum_mock	E09	SM-DNOE4	3
Solexa-405346	+	+	p_falciparum_mock	E10	SM-DNOE5	3
Solexa-405347	+	+	p_falciparum_mock	E11	SM-DNOE6	3
Solexa-405348	+	+	p_falciparum_mock	E12	SM-DNOE7	3
Solexa-405349	+	+	p_falciparum_mock	F01	SM-DNOE8	3
Solexa-405350	+	+	p_falciparum_mock	F02	SM-DNOE9	3
Solexa-405351	+	+	p_falciparum_mock	F03	SM-DNOEA	3
Solexa-405352	+	+	p_falciparum_mock	F04	SM-DNOEB	3
Solexa-405353	+	+	p_falciparum_mock	F05	SM-DNOEC	3
Solexa-405354	+	+	p_falciparum_mock	F06	SM-DNOED	3
Solexa-405355	+	+	p_falciparum_mock	F07	SM-DNOEE	3
Solexa-405356	+	+	p_falciparum_mock	F08	SM-DNOEF	3
Solexa-405357	+	+	p_falciparum_mock	F09	SM-DNOEG	3
Solexa-405358	+	+	p_falciparum_mock	F10	SM-DNOEH	3
Solexa-405359	+	+	p_falciparum_mock	F11	SM-DNOEI	3
Solexa-405360	+	+	p_falciparum_mock	F12	SM-DNOEJ	3
Solexa-405361	+	+	p_falciparum_mock	G01	SM-DNOEK	3
Solexa-405362	+	+	p_falciparum_mock	G02	SM-DNOEL	3
Solexa-405363	+	+	p_falciparum_mock	G03	SM-DNOEM	3
Solexa-405364	+	+	p_falciparum_mock	G04	SM-DNOEN	3
Solexa-405365	+	+	p_falciparum_mock	G05	SM-DNOEO	3
Solexa-405366	-	-	water	G06	SM-DNOEP	3
Solexa-405367	+	-	plasmid	G07	10M_malaria_plasmodium_pos_control	3
Solexa-405368	+	-	plasmid	G08	1M_malaria_plasmodium_pos_control	3
Solexa-405369	+	-	plasmid	G09	100K_malaria_plasmodium_pos_control	3
Solexa-405370	+	-	plasmid	G10	10K_malaria_plasmodium_pos_control	3
Solexa-405371	+	-	plasmid	G11	1K_malaria_plasmodium_pos_control	3
Solexa-405372	+	-	plasmid	G12	100_malaria_plasmodium_pos_control	3
Solexa-405373	+	+	patient_blood_spot	A01	SM-4TSDX	4
Solexa-405374	+	+	patient_blood_spot	A02	SM-4TSEL	4
Solexa-405375	+	+	patient_blood_spot	A03	SM-4TSDP	4
Solexa-405376	+	+	patient_blood_spot	A04	SM-4TSDN	4
Solexa-405377	+	+	patient_blood_spot	A05	SM-4TSEM	4
Solexa-405378	+	+	patient_blood_spot	A06	SM-4TSE3	4
Solexa-405379	+	+	patient_blood_spot	A07	SM-4TSDW	4
Solexa-405380	+	+	patient_blood_spot	A08	SM-4TSDF	4
Solexa-405381	+	+	patient_blood_spot	A09	SM-4TSE6	4
Solexa-405382	+	+	patient_blood_spot	A10	SM-4TSDS	4
Solexa-405383	+	+	patient_blood_spot	A11	SM-4TSDZ	4
Solexa-405384	+	+	patient_blood_spot	A12	SM-4TSE4	4
Solexa-405385	+	+	patient_blood_spot	B01	SM-4TSE5	4
Solexa-405386	-	-	blank	B02	SM-4TSDK	4
Solexa-405387	+	+	patient_blood_spot	B03	SM-4TSDG	4
Solexa-405388	+	+	patient_blood_spot	B04	SM-4TSDE	4
Solexa-405389	+	+	patient_blood_spot	B05	SM-4TSCF	4
Solexa-405390	+	+	patient_blood_spot	B06	SM-4TSCG	4
Solexa-405391	+	+	patient_blood_spot	B07	SM-4TSCJ	4
Solexa-405392	+	+	patient_blood_spot	B08	SM-4TSCL	4
Solexa-405393	+	+	patient_blood_spot	B09	SM-4TSCR	4
Solexa-405394	+	+	patient_blood_spot	B10	SM-4TSEI	4
Solexa-405395	+	+	patient_blood_spot	B11	SM-4TSCH	4
Solexa-405396	+	+	patient_blood_spot	B12	SM-4TSCB	4
Solexa-405397	+	+	patient_blood_spot	C01	SM-4JPV4	4
Solexa-405398	+	+	patient_blood_spot	C02	SM-4TSCK	4
Solexa-405399	+	+	patient_blood_spot	C03	SM-4TSCS	4
Solexa-405400	+	+	patient_blood_spot	C04	SM-4TSE1	4
Solexa-405401	+	+	patient_blood_spot	C05	SM-4TSDH	4
Solexa-405402	+	+	patient_blood_spot	C06	SM-4TSCE	4
Solexa-405403	+	+	patient_blood_spot	C07	SM-4TSCY	4
Solexa-405404	+	+	patient_blood_spot	C08	SM-4TSCM	4
Solexa-405405	+	+	patient_blood_spot	C09	SM-4TSDM	4
Solexa-405406	+	+	patient_blood_spot	C10	SM-4TSC6	4
Solexa-405407	+	+	patient_blood_spot	C11	SM-4TSEH	4
Solexa-405408	+	+	patient_blood_spot	C12	SM-4TSEO	4
Solexa-405409	+	+	patient_blood_spot	D01	SM-4TSDA	4
Solexa-405410	+	+	patient_blood_spot	D02	SM-4TSDB	4
Solexa-405411	+	+	patient_blood_spot	D03	SM-4TSDO	4
Solexa-405412	+	+	patient_blood_spot	D04	SM-4TSDY	4
Solexa-405413	+	+	patient_blood_spot	D05	SM-4TSDT	4
Solexa-405414	+	+	patient_blood_spot	D06	SM-4TSDJ	4
Solexa-405415	+	+	patient_blood_spot	D07	SM-4TSEN	4
Solexa-405416	+	+	patient_blood_spot	D08	SM-4TSE2	4
Solexa-405417	+	+	patient_blood_spot	D09	SM-4TSC8	4
Solexa-405418	+	+	patient_blood_spot	D10	SM-4TSC7	4
Solexa-405419	+	+	patient_blood_spot	D11	SM-4TSDQ	4
Solexa-405420	+	+	patient_blood_spot	D12	SM-4TSCV	4
Solexa-405421	+	+	patient_blood_spot	E01	SM-4TSCZ	4
Solexa-405422	+	+	patient_blood_spot	E02	SM-4TSEJ	4
Solexa-405423	+	+	patient_blood_spot	E03	SM-4TSCD	4
Solexa-405424	+	+	patient_blood_spot	E04	SM-4TSCT	4
Solexa-405425	+	+	patient_blood_spot	E05	SM-4TSD9	4
Solexa-405426	+	+	patient_blood_spot	E06	SM-4TSC1	4
Solexa-405427	+	+	patient_blood_spot	E07	SM-4TSCU	4
Solexa-405428	+	+	patient_blood_spot	E08	SM-4TSCO	4
Solexa-405429	+	+	patient_blood_spot	E09	SM-4TSDD	4
Solexa-405430	+	+	patient_blood_spot	E10	SM-4TSCC	4
Solexa-405431	+	+	patient_blood_spot	E11	SM-4TSCA	4
Solexa-405432	+	+	patient_blood_spot	E12	SM-4TSD8	4
Solexa-405433	+	+	patient_blood_spot	F01	SM-4TSCW	4
Solexa-405434	+	+	patient_blood_spot	F02	SM-4TSD3	4
Solexa-405435	+	+	patient_blood_spot	F03	SM-4TSD2	4
Solexa-405436	+	+	patient_blood_spot	F04	SM-4TSCI	4
Solexa-405437	+	+	patient_blood_spot	F05	SM-4TSEK	4
Solexa-405438	+	+	patient_blood_spot	F06	SM-4TSCQ	4
Solexa-405439	+	+	patient_blood_spot	F07	SM-4TSDL	4
Solexa-405440	+	+	patient_blood_spot	F08	SM-4TSDU	4
Solexa-405441	+	+	patient_blood_spot	F09	SM-4TSC9	4
Solexa-405442	+	+	patient_blood_spot	F10	SM-4TSC5	4
Solexa-405443	+	+	patient_blood_spot	F11	SM-4TSCX	4
Solexa-405444	+	+	patient_blood_spot	F12	SM-4TSDI	4
Solexa-405445	+	+	patient_blood_spot	G01	SM-4TSDC	4
Solexa-405446	+	+	patient_blood_spot	G02	SM-4TSD5	4
Solexa-405447	+	+	patient_blood_spot	G03	SM-4TSC3	4
Solexa-405448	+	+	patient_blood_spot	G04	SM-4TSD6	4
Solexa-405449	+	+	patient_blood_spot	G05	SM-4TSD1	4
Solexa-405450	+	+	patient_blood_spot	G06	SM-4TSC4	4
Solexa-405451	+	+	patient_blood_spot	G07	SM-4TSD7	4
Solexa-405452	+	+	patient_blood_spot	G08	SM-4TSC2	4
Solexa-405453	+	+	patient_blood_spot	G09	SM-4TSBZ	4
Solexa-405454	+	+	patient_blood_spot	G10	SM-4TSCN	4
Solexa-405455	+	+	patient_blood_spot	G11	SM-4TSD4	4
Solexa-405456	+	+	patient_blood_spot	G12	SM-4ZJXL	4
Solexa-405457	+	+	patient_blood_spot	H01	SM-4ZJ64	4
Solexa-405458	+	+	patient_blood_spot	H02	SM-4ZJ65	4
Solexa-405459	+	+	patient_blood_spot	H03	SM-4ZK6E	4
Solexa-405460	+	+	patient_blood_spot	H04	SM-4ZK3P	4
Solexa-405461	+	+	patient_blood_spot	H05	SM-4ZK54	4
Solexa-405462	+	+	patient_blood_spot	H06	SM-4ZK6G	4
Solexa-405463	+	+	patient_blood_spot	H07	SM-4ZK4Z	4
Solexa-405464	+	+	patient_blood_spot	H08	SM-4ZK6H	4
Solexa-405465	+	+	patient_blood_spot	H09	SM-4ZK53	4
Solexa-405466	+	+	patient_blood_spot	H10	SM-4ZK6F	4
Solexa-405467	+	+	patient_blood_spot	H11	SM-4ZK6D	4
Solexa-405468	+	+	patient_blood_spot	H12	SM-4ZK51	4
