## Supplemental File 3 for "Detection of low-density *Plasmodium falciparum* infections using amplicon deep sequencing": supp_file_4D-pasec-sample_key.csv

Sample_ID	Parasite_Density	Strains	Mixture	CSP_Count	SERA2_Count
SM-DNOCI	1	3d7	100	1	1
SM-DNOCJ	5	3d7	100	1	1
SM-DNOCK	10	3d7	100	1	1
SM-DNOCL	20	3d7	100	1	1
SM-DNOCM	30	3d7	100	1	1
SM-DNOCN	50	3d7	100	1	1
SM-DNOCO	1	3d7;Mcamp	50:50:00	2	2
SM-DNOCP	1	3d7;Mcamp	75:25:00	2	2
SM-DNOCQ	1	3d7;Mcamp	90:10:00	2	2
SM-DNOCR	1	3d7;Mcamp	95:05:00	2	2
SM-DNOCS	5	3d7;Mcamp	50:50:00	2	2
SM-DNOCT	5	3d7;Mcamp	75:25:00	2	2
SM-DNOCU	5	3d7;Mcamp	90:10:00	2	2
SM-DNOCV	5	3d7;Mcamp	95:05:00	2	2
SM-DNOCW	10	3d7;Mcamp	50:50:00	2	2
SM-DNOCX	10	3d7;Mcamp	75:25:00	2	2
SM-DNOCY	10	3d7;Mcamp	90:10:00	2	2
SM-DNOCZ	10	3d7;Mcamp	95:05:00	2	2
SM-DNOD1	20	3d7;Mcamp	50:50:00	2	2
SM-DNOD2	20	3d7;Mcamp	75:25:00	2	2
SM-DNOD3	20	3d7;Mcamp	90:10:00	2	2
SM-DNOD4	20	3d7;Mcamp	95:05:00	2	2
SM-DNOD5	30	3d7;Mcamp	50:50:00	2	2
SM-DNOD6	30	3d7;Mcamp	75:25:00	2	2
SM-DNOD7	30	3d7;Mcamp	90:10:00	2	2
SM-DNOD8	30	3d7;Mcamp	95:05:00	2	2
SM-DNOD9	50	3d7;Mcamp	50:50:00	2	2
SM-DNODA	50	3d7;Mcamp	75:25:00	2	2
SM-DNODB	50	3d7;Mcamp	90:10:00	2	2
SM-DNODC	50	3d7;Mcamp	95:05:00	2	2
SM-DNODD	1	3d7;Mcamp;Th135.09;Th002.09	25:25:25:25	4	3
SM-DNODE	5	3d7;Mcamp;Th135.09;Th002.09	25:25:25:25	4	3
SM-DNODF	10	3d7;Mcamp;Th135.09;Th002.09	25:25:25:25	4	3
SM-DNODG	20	3d7;Mcamp;Th135.09;Th002.09	25:25:25:25	4	3
SM-DNODH	30	3d7;Mcamp;Th135.09;Th002.09	25:25:25:25	4	3
SM-DNODI	50	3d7;Mcamp;Th135.09;Th002.09	25:25:25:25	4	3
SM-DNODJ	1	3d7;Mcamp;Th135.09;Th002.09;Th029.09	20:20:20:20:20	4	4
SM-DNODK	5	3d7;Mcamp;Th135.09;Th002.09;Th029.09	20:20:20:20:20	4	4
SM-DNODL	10	3d7;Mcamp;Th135.09;Th002.09;Th029.09	20:20:20:20:20	4	4
SM-DNODM	20	3d7;Mcamp;Th135.09;Th002.09;Th029.09	20:20:20:20:20	4	4
SM-DNODN	30	3d7;Mcamp;Th135.09;Th002.09;Th029.09	20:20:20:20:20	4	4
SM-DNODO	50	3d7;Mcamp;Th135.09;Th002.09;Th029.09	20:20:20:20:20	4	4
SM-DNODP	200	Dd2	100	1	1
SM-DNODQ	0	Human	100	0	0
SM-DNODR	1	Mcamp	100	1	1
SM-DNODS	5	Mcamp	100	1	1
SM-DNODT	10	Mcamp	100	1	1
SM-DNODU	20	Mcamp	100	1	1
SM-DNODV	30	Mcamp	100	1	1
SM-DNODW	50	Mcamp	100	1	1
SM-DNODX	100	Mcamp;Th135.09	50:50:00	2	2
SM-DNODY	100	Mcamp;Th135.09	75:25:00	2	2
SM-DNODZ	100	Mcamp;Th135.09	90:10:00	2	2
SM-DNOE1	200	Mcamp;Th135.09	50:50:00	2	2
SM-DNOE2	200	Mcamp;Th135.09	75:25:00	2	2
SM-DNOE3	200	Mcamp;Th135.09	90:10:00	2	2
SM-DNOE4	20	Th002.09	100	1	1
SM-DNOE5	30	Th002.09	100	1	1
SM-DNOE6	50	Th002.09	100	1	1
SM-DNOE7	1	Th135.09	100	1	1
SM-DNOE8	5	Th135.09	100	1	1
SM-DNOE9	10	Th135.09	100	1	1
SM-DNOEA	20	Th135.09	100	1	1
SM-DNOEB	30	Th135.09	100	1	1
SM-DNOEC	50	Th135.09	100	1	1
SM-DNOED	1	Th135.09;Th002.09;Th029.09	33:33:33	2	2
SM-DNOEE	1	Th135.09;Th002.09;Th029.09	49:02:49	2	2
SM-DNOEF	5	Th135.09;Th002.09;Th029.09	33:33:33	2	2
SM-DNOEG	5	Th135.09;Th002.09;Th029.09	49:02:49	2	2
SM-DNOEH	10	Th135.09;Th002.09;Th029.09	33:33:33	2	2
SM-DNOEI	10	Th135.09;Th002.09;Th029.09	49:02:49	2	2
SM-DNOEJ	20	Th135.09;Th002.09;Th029.09	33:33:33	2	2
SM-DNOEK	20	Th135.09;Th002.09;Th029.09	49:02:49	2	2
SM-DNOEL	30	Th135.09;Th002.09;Th029.09	33:33:33	2	2
SM-DNOEM	30	Th135.09;Th002.09;Th029.09	49:02:49	2	2
SM-DNOEN	50	Th135.09;Th002.09;Th029.09	33:33:33	2	2
SM-DNOEO	50	Th135.09;Th002.09;Th029.09	49:02:49	2	2
SM-DNOEP	0	Water	0	0	0
10M_malaria_plasmodium_pos_control	0	plasmid	0	0	0
1M_malaria_plasmodium_pos_control	0	plasmid	0	0	0
100K_malaria_plasmodium_pos_control	0	plasmid	0	0	0
10K_malaria_plasmodium_pos_control	0	plasmid	0	0	0
1K_malaria_plasmodium_pos_control	0	plasmid	0	0	0
100_malaria_plasmodium_pos_control	0	plasmid	0	0	0
SM-4TSDX	75	patient_blood_spot
SM-4TSEL	75	patient_blood_spot
SM-4TSDP	75	patient_blood_spot
SM-4TSDN	75	patient_blood_spot
SM-4TSEM	75	patient_blood_spot
SM-4TSE3	75	patient_blood_spot
SM-4TSDW	75	patient_blood_spot
SM-4TSDF	75	patient_blood_spot
SM-4TSE6	75	patient_blood_spot
SM-4TSDS	75	patient_blood_spot
SM-4TSDZ	75	patient_blood_spot
SM-4TSE4	75	patient_blood_spot
SM-4TSE5	75	patient_blood_spot
SM-4TSDK	0	blank
SM-4TSDG	75	patient_blood_spot
SM-4TSDE	75	patient_blood_spot
SM-4TSCF	75	patient_blood_spot
SM-4TSCG	75	patient_blood_spot
SM-4TSCJ	75	patient_blood_spot
SM-4TSCL	75	patient_blood_spot
SM-4TSCR	75	patient_blood_spot
SM-4TSEI	75	patient_blood_spot
SM-4TSCH	75	patient_blood_spot
SM-4TSCB	75	patient_blood_spot
SM-4JPV4	75	patient_blood_spot
SM-4TSCK	75	patient_blood_spot
SM-4TSCS	75	patient_blood_spot
SM-4TSE1	75	patient_blood_spot
SM-4TSDH	75	patient_blood_spot
SM-4TSCE	75	patient_blood_spot
SM-4TSCY	75	patient_blood_spot
SM-4TSCM	75	patient_blood_spot
SM-4TSDM	75	patient_blood_spot
SM-4TSC6	75	patient_blood_spot
SM-4TSEH	75	patient_blood_spot
SM-4TSEO	75	patient_blood_spot
SM-4TSDA	75	patient_blood_spot
SM-4TSDB	75	patient_blood_spot
SM-4TSDO	75	patient_blood_spot
SM-4TSDY	75	patient_blood_spot
SM-4TSDT	75	patient_blood_spot
SM-4TSDJ	75	patient_blood_spot
SM-4TSEN	75	patient_blood_spot
SM-4TSE2	75	patient_blood_spot
SM-4TSC8	75	patient_blood_spot
SM-4TSC7	75	patient_blood_spot
SM-4TSDQ	75	patient_blood_spot
SM-4TSCV	75	patient_blood_spot
SM-4TSCZ	75	patient_blood_spot
SM-4TSEJ	75	patient_blood_spot
SM-4TSCD	75	patient_blood_spot
SM-4TSCT	75	patient_blood_spot
SM-4TSD9	75	patient_blood_spot
SM-4TSC1	75	patient_blood_spot
SM-4TSCU	75	patient_blood_spot
SM-4TSCO	75	patient_blood_spot
SM-4TSDD	75	patient_blood_spot
SM-4TSCC	75	patient_blood_spot
SM-4TSCA	75	patient_blood_spot
SM-4TSD8	75	patient_blood_spot
SM-4TSCW	75	patient_blood_spot
SM-4TSD3	75	patient_blood_spot
SM-4TSD2	75	patient_blood_spot
SM-4TSCI	75	patient_blood_spot
SM-4TSEK	75	patient_blood_spot
SM-4TSCQ	75	patient_blood_spot
SM-4TSDL	75	patient_blood_spot
SM-4TSDU	75	patient_blood_spot
SM-4TSC9	75	patient_blood_spot
SM-4TSC5	75	patient_blood_spot
SM-4TSCX	75	patient_blood_spot
SM-4TSDI	75	patient_blood_spot
SM-4TSDC	75	patient_blood_spot
SM-4TSD5	75	patient_blood_spot
SM-4TSC3	75	patient_blood_spot
SM-4TSD6	75	patient_blood_spot
SM-4TSD1	75	patient_blood_spot
SM-4TSC4	75	patient_blood_spot
SM-4TSD7	75	patient_blood_spot
SM-4TSC2	75	patient_blood_spot
SM-4TSBZ	75	patient_blood_spot
SM-4TSCN	75	patient_blood_spot
SM-4TSD4	75	patient_blood_spot
SM-4ZJXL	75	patient_blood_spot
SM-4ZJ64	75	patient_blood_spot
SM-4ZJ65	75	patient_blood_spot
SM-4ZK6E	75	patient_blood_spot
SM-4ZK3P	75	patient_blood_spot
SM-4ZK54	75	patient_blood_spot
SM-4ZK6G	75	patient_blood_spot
SM-4ZK4Z	75	patient_blood_spot
SM-4ZK6H	75	patient_blood_spot
SM-4ZK53	75	patient_blood_spot
SM-4ZK6F	75	patient_blood_spot
SM-4ZK6D	75	patient_blood_spot
SM-4ZK51	75	patient_blood_spot
